# Computational quantification of global effects induced by mutations and drugs in signaling networks of colorectal cancer cells

**DOI:** 10.1101/2020.12.30.424842

**Authors:** Sara Sommariva, Giacomo Caviglia, Silvia Ravera, Francesco Frassoni, Federico Benvenuto, Lorenzo Tortolina, Nicoletta Castagnino, Silvio Parodi, Michele Piana

## Abstract

Colorectal cancer (CRC) is one of the most deadly and commonly diagnosed tumors worldwide. Several genes are involved in its development and progression. The most frequent mutations concern APC, KRAS, SMAD4, and TP53 genes, suggesting that CRC relies on the alteration of different pathways. However, with classic molecular approaches, it is not easy to simultaneously analyze the interconnections between these pathways. For this reason, we propose a computational model based on a huge chemical reaction network to simulate the effects induced on the global signaling associated with CRC by single or multiple concurrent mutations or by drug treatment. This approach displays several advantages. The model can quantify the alteration in the concentration of the proteins connected with the examined mutation. Moreover, working on the global signaling of CRC, it is possible to disclose unexpected interactions between the involved pathways, representing new therapeutic targets.

**Highlights:**

1. Colorectal cancer relates to defects in many different pathways within cell signaling
2. Cell signaling is modeled as a chemical ration network with 10 interacting pathways
3. Global effects induced by single or multiple concurrent mutations are quantified
4. A possible extension of the model to account for a targeted drug is discussed
