## Supplementary material for "Computational quantification of global effects induced by mutations and drugs in signaling networks of colorectal cancer cells": table_S1.xlsx

### Sheet: Sheet1
Notation	Protein	x0 [Nm]
A1	R	100
A2	EGF	0.01
A3	Rl	0
A4	Rl2	0
A5	Rl2P	0
A6	PLCy	105
A7	RP_PL	0
A8	RP_PLP	0
A9	PLCyP	0
A10	Grb	85
A11	RP_G	0
A12	SOS	10
A13	RP_G_S	0
A14	G_S	0
A15	Shc	100
A16	RP_Sh	0
A17	RP_ShP	0
A18	ShP	0
A19	RP_ShP_G	0
A20	ShP_G	0
A21	RP_ShP_G_S	0
A22	ShP_G_S	0
A23	Ras_GDP	0
A24	Ras	85
A25	GDP	500
A26	GTP	10000
A27	Ras_GTP	0
A28	RP_ShP_G_S_Ras_GDP	0
A29	RP_ShP_G_S_Ras	0
A30	RP_ShP_G_S_Ras_GTP	0
A31	RP_G_S_Ras_GDP	0
A32	RP_G_S_Ras	0
A33	RP_G_S_Ras_GTP	0
A34	Raf	50
A35	Raf_Ras_GTP	0
A36	Raf*	0
A37	Pase1	50
A38	Raf*_Pase1	0
A39	MEK	200
A40	MEK_Raf*	0
A41	MEKP	0
A42	MEKP_Raf*	0
A43	MEKPP	0
A44	Pase2	50
A45	MEKPP_Pase2	0
A46	MEKP_Pase2	0
A47	ERK	200
A48	ERK_MEKPP	0
A49	ERKP	0
A50	ERKP_MEKPP	0
A51	ERKPP	0
A52	Pase3	100
A53	ERKPP_Pase3	0
A54	ERKP_Pase3	0
A55	GAP	12
A56	RP_GAP	0
A57	RP_GAP_Ras_GTP	0
A58	RP_ShP_G_S_ERKPP	0
A59	SOSP	0
A60	RP_G_S_ERKPP	0
A61	Pase5	50
A62	SOSP_Pase5	0
A63	RP_G_GAB	0
A64	GAB	50
A65	RP_ShP_G_GAB	0
A66	RP_G_GABP	0
A67	RP_ShP_G_GABP	0
A68	RP_G_GABP_PK	0
A69	RP_ShP_G_GABP_PK	0
A70	RP_G_GABP_PKP	0
A71	RP_ShP_G_GABP_PKP	0
A72	RP_ShP_G_GABP_GAP	0
A73	RP_G_GABP_GAP	0
A74	RP_G_GABP_GAP_Ras_GTP	0
A75	RP_ShP_G_GABP_GAP_Ras_GTP	0
A76	RP_PK	0
A77	RP_PKP	0
A78	PKP	0
A79	PIP3	0
A80	PTEN	50
A81	PIP2	0
A82	PKP_PIP2	0
A83	PhoA	100
A84	RP_ShP_G_GABP_PhoA	0
A85	RP_G_GABP_PhoA	0
A86	RP_G_GABP_PKP_PIP2	0
A87	RP_ShP_G_GABP_PKP_PIP2	0
A88	GABP	0
A89	GABP_PhoA	0
A90	AKT	100
A91	AKT_PIP3	0
A92	GAB_PIP3	0
A93	GABP_PIP3	0
A94	RP_G_GAB_PIP3	0
A95	RP_ShP_G_GAB_PIP3	0
A96	PDK1	100
A97	AKT_PIP3_PDK1	0
A98	AKTP	0
A99	TAKT	50
A100	AKTP_TAKT	0
A101	GSK	50
A102	GSKP	0
A103	PhoB	50
A104	PKP_PhoB	0
A105	RP_G_GABP_PKP_PhoB	0
A106	RP_ShP_G_GABP_PKP_PhoB	0
A107	RP_PKP_PIP2	0
A108	GSKP_PhoC	0
A109	PhoC	20
A110	PI3K	200
A111	Raf**	0
A112	Raf*_AKTP	0
A113	Raf**_Pase1	0
A114	AKTP_GSK	0
A115	APC	100
A116	BetaCatenin	0
A117	PhoE	10
A118	R_R	0
A119	Rl_R	0
A120	RlP_RP	0
A121	RP_RP	0
A122	RP	0
A123	RP_R	0
A124	PTP	100
A125	ERB	1
A126	R_ERB	0
A127	Rl_ERB	0
A128	RlP_ERBP	0
A129	RP_ERBP	0
A130	ERBP	0
A131	R_ERBP	0
A132	RlP	0
A133	RP_ERB	0
A134	ERBP_ERB	0
A135	ERBP_ERBP	0
A136	ERB_ERB	0
A137	PTP1E	50
A138	PTP1E_ShP	0
A139	PaseX	50
A140	PLCyP_PaseX	0
A141	ERBP_PL	0
A142	ERBP_PLP	0
A143	ERBP_G	0
A144	ERBP_G_S	0
A145	ERBP_Sh	0
A146	ERBP_ShP	0
A147	ERBP_ShP_G	0
A148	ERBP_ShP_G_S	0
A149	ERBP_ShP_G_S_Ras	0
A150	ERBP_ShP_G_S_Ras_GTP	0
A151	ERBP_G_S_Ras_GDP	0
A152	ERBP_G_S_Ras	0
A153	ERBP_G_S_Ras_GTP	0
A154	ERBP_GAP	0
A155	ERBP_GAP_Ras_GTP	0
A156	ERBP_ShP_G_S_ERKPP	0
A157	ERBP_G_S_ERKPP	0
A158	ERBP_G_GAB	0
A159	ERBP_ShP_G_GAB	0
A160	ERBP_G_GABP	0
A161	ERBP_ShP_G_GABP	0
A162	ERBP_G_GABP_PK	0
A163	ERBP_G_GABP_PKP	0
A164	ERBP_ShP_G_GABP_PK	0
A165	ERBP_ShP_G_GABP_PKP	0
A166	ERBP_ShP_G_GABP_GAP	0
A167	ERBP_G_GABP_GAP	0
A168	ERBP_G_GABP_GAP_Ras_GTP	0
A169	ERBP_ShP_G_GABP_GAP_Ras_GTP	0
A170	ERBP_PK	0
A171	ERBP_PKP	0
A172	ERBP_ShP_G_GABP_PhoA	0
A173	ERBP_G_GABP_PhoA	0
A174	ERBP_G_GABP_PKP_PIP2	0
A175	ERBP_ShP_G_GABP_PKP_PIP2	0
A176	ERBP_G_GABP_PKP_PIP3	0
A177	ERBP_ShP_G_GABP_PKP_PIP3	0
A178	ERBP_G_GAB_PIP3	0
A179	ERBP_ShP_G_GAB_PIP3	0
A180	ERBP_G_GABP_PKP_PhoB	0
A181	ERBP_ShP_G_GABP_PKP_PhoB	0
A182	ERBP_PKP_PIP2	0
A183	ERBP_ShP_G_S_Ras_GDP	0
A184	ERB3P	0
A185	ERB3P_PL	0
A186	ERB3P_PLP	0
A187	ERB3P_G	0
A188	ERB3P_G_S	0
A189	ERB3P_Sh	0
A190	ERB3P_ShP	0
A191	ERB3P_ShP_G	0
A192	ERB3P_ShP_G_S	0
A193	ERB3P_Sh_G_S_Ras_GDP	0
A194	ERB3P_Sh_G_S_Ras	0
A195	ERB3P_Sh_G_S_Ras_GTP	0
A196	ERB3P_G_S_Ras_GDP	0
A197	ERB3P_G_S_Ras	0
A198	ERB3P_G_S_Ras_GTP	0
A199	ERB3P_GAP	0
A200	ERB3P_GAP_Ras_GTP	0
A201	ERB3P_Sh_G_S_ERKPP	0
A202	ERB3P_G_S_ERKPP	0
A203	ERB3P_G_GAB	0
A204	ERB3P_ShP_G_GAB	0
A205	ERB3P_G_GABP	0
A206	ERB3P_ShP_G_GABP	0
A207	ERB3P_G_GABP_PK	0
A208	ERB3P_G_GABP_PKP	0
A209	ERB3P_ShP_G_GABP_PK	0
A210	ERB3P_ShP_G_GABP_PKP	0
A211	ERB3P_ShP_G_GABP_GAP	0
A212	ERB3P_G_GABP_GAP	0
A213	ERB3P_G_GABP_GAP_Ras_GTP	0
A214	ERB3P_ShP_G_GABP_GAP_Ras_GTP	0
A215	ERB3P_PK	0
A216	ERB3P_PKP	0
A217	ERB3P_ShP_G_GABP_PhoA	0
A218	ERB3P_G_GABP_PhoA	0
A219	ERB3P_G_GABP_PKP_PIP2	0
A220	ERB3P_ShP_G_GABP_PKP_PIP2	0
A221	ERB3P_G_GAB_PIP3	0
A222	ERB3P_ShP_G_GAB_PIP3	0
A223	ERB3P_G_GABP_PKP_PhoB	0
A224	ERB3P_ShP_G_GABP_PKP_PhoB	0
A225	ERB3P_PKP_PIP2	0
A226	ERB3	1
A227	R_ERB3	0
A228	Rl_ERB3	0
A229	RlP_ERB3P	0
A230	RP_ERB3P	0
A231	R_ERB3P	0
A232	RP_ERB3	0
A233	ERB3_ERB3	0
A234	ERB3P_ERB	0
A235	ERB3P_ERB3P	0
A236	ERB3_ERB	0
A237	EGF_ERB3_ERB	0
A238	ERB3_ERBP	0
A239	ERB3P_ERBP	0
A240	EGF_ERB3	0
A241	EGF_ERB3_R	0
A242	EGF_ERB3_RP	0
A243	EGF_ERB3P_RP	0
A244	EGF_ERB3P	0
A245	EGF_ERB3_ERBP	0
A246	EGF_ERB3P_ERBP	0
A247	EGF_ERB3_ERB3	0
A248	ERB3P_ERB3	0
A249	Rl_ERB3P	0
A250	ERBP_PKP_PhoB	0
A251	ERB3P_PKP_PhoB	0
A252	RP_PKP_PhoB	0
A253	Cadh	50
A254	BetaCatenin_Cadh	0
A255	BetaCatenin_Cadh_PTP	0
A256	Cadh_PTP	0
A257	BetaCatenin_Cadh_RP	0
A258	BetaCateninY654	0
A259	BetaCateninY654_Cadh_PTP	0
A260	BetaCatenin_Cadh_ERBP	0
A261	TGF	0.01
A262	DIMTGF	0
A263	DIMTBRII	0
A264	DIMTGF_DIMTBRII	0
A265	DIMTBRI	0
A266	DIMTGF_DIMTBRII_DIMTBRI	0
A267	DIMTGF_DIMTBRII_DIMTBRIP	0
A268	PP1C	10
A269	SMADII	25
A270	DIMTGF_DIMTBRII_DIMTBRIP_SMADII	0
A271	TBRI	100
A272	TBRII	100
A273	SMADIIP	0
A274	SMADIII	5
A275	DIMTGF_DIMTBRII_DIMTBRIP_SMADIII	0
A276	SMADIIIP	0
A277	TAK	25
A278	DIMTGF_DIMTBRII_DIMTBRIP_TAK	0
A279	TAKP	0
A280	NLK	50
A281	NLKP	0
A282	TCFLEF	15
A283	NLKP_TCFLEF	0
A284	TCFLEFP	0
A285	Pase8	10
A286	TCFLEFP_Pase8	0
A287	Pase9	10
A288	TAKP_Pase9	0
A289	NLKP_Pase10	0
A290	Pase10	10
A291	SMAD4	25
A292	SMADIIP_SMAD4	0
A293	SMADIIIP_SMAD4	0
A294	PP1A	10
A295	TCFLEF_BetaCatenin	0
A296	TFBS	0.00166
A297	SMADIIIP_PP1A	0
A298	SMADIIP_PP1A	0
A299	TCFLEF_BetaCateninY654	0
A300	TCFLEF_BetaCateninY654_TFBS	0
A301	TCFLEF_BetaCatenin_TFBS	0
A302	DIMTBRIP	0
A303	DIMTBRIP_PP1C	0
A304	SMADIIP_SMAD4_TFBSI	0
A305	SMADIIIP_SMAD4_TFBSI	0
A306	Ras_GTP_PK	0
A307	Ras_GTP_PKP	0
A308	Ras_GTP_PKP_PIP2	0
A309	Ras_GTP_PKP_PhoB	0
A310	AP1	10
A311	ERKPP_AP1	0
A312	AP1P	0
A313	Pase12	20
A314	AP1P_Pase12	0
A315	TFBSII	0.00083
A316	AP1_TFBSII	0
A317	AP1P_TFBSII	0
A318	WNT	0.01
A319	FRZ	100
A320	WNT_FRZ	0
A321	LRP6	100
A322	WNT_FRZ_LRP6	0
A323	DVL	100
A324	WNT_FRZ_LRP6_DVL	0
A325	AXN	0.02
A326	AXN_GSK	0
A327	AXNP_GSK	0
A328	AXNP_GSK_APC	0
A329	AXNP_GSK_APCP	0
A330	WNT_FRZ_LRP6_DVL_GSK	0
A331	WNT_FRZ_LRP6P_DVL_GSK	0
A332	WNT_FRZ_LRP6P_DVL_GSK_AXN	0
A333	AXNP_GSK_APCP_BetaCatenin	0
A334	BetaCateninP	0
A335	BetaCatenin_generator	0.01
A336	WNT_FRZ_LRP6P_DVL_GSK_PhoE	0
A337	AXNP_GSK_PhoE	0
A338	BetaCateninP_PhoE	0
A339	AXNP	0
A340	AXNP_PhoE	0
A341	APCP	0
A342	APCP_PhoE	0
A343	PIP2_generator	0.01
A344	PIP2_PLCyP	0
A345	IP3	0
A346	DAG	0
A347	PKC	50
A348	DAG_PKC	0
A349	WNT_FRZ_LRP6_TAK	0
A350	TAB	25
A351	TAKP_TAB	0
A352	TAKP_TAB_NLK	0
A353	GROUCHO	25
A354	GROUCHO_TCFLEF	0
A355	GROUCHO_TCFLEF_TFBS	0
A356	APC_BetaCatenin	0
A357	TFBSI	0.00083
A358	SMAD4_TCFLEF	0
A359	SMAD4_TCFLEF_TFBS	0
A360	DAG_PKC_Raf	0
A361	AXNP_GSK_BetaCatenin	0
A362	G_S_ERKPP	0
A363	MDM2	10
A364	AKTP_MDM2	0
A365	MDM2P	0
A366	TP53	0
A367	MDM2P_TP53	0
A368	TP53U	0
A369	TP53_generator	0.1
A370	Pho13	50
A371	TFBSIV	0.00083
A372	TP53_TFBSIV	0
A373	RP_ShP_G_GABP_ERKPP	0
A374	RP_G_GABP_ERKPP	0
A375	ERBP_ShP_G_GABP_ERKPP	0
A376	ERBP_G_GABP_ERKPP	0
A377	ERB3P_G_GABP_ERKPP	0
A378	ERB3P_ShP_G_GABP_ERKPP	0
A379	GABP_ERKPP	0
A380	GABPP	0
A381	GABPP_PhoA	0
A382	MDM2P_Pho13	0
A383	ARF	10
A384	ARF_MDM2	0
A385	CYCLIND1	10
A386	CDK4	10
A387	CYCLIND1_CDK4	0
A388	CYCLINE	10
A389	CDK2	10
A390	CYCLINE_CDK2	0
A391	RB	10
A392	CYCLIND1_CDK4_RB	0
A393	RBP	0
A394	E2F	10
A395	DP1	10
A396	E2F_DP1	0
A397	E2F_DP1_RB	0
A398	CYCLINE_CDK2_RBP	0
A399	RBPP	0
A400	Pho14	10
A401	RBPP_Pho14	0
A402	RBP_Pho14	0
A403	TFBSV	0.000834
A404	E2F_DP1_RB_TFBSV	0
A405	E2F_DP1_TFBSV	0
A406	P16	10
A407	CYCLIND1_CDK4_P16	0
A408	Pho16	5
A409	CDC25C	50
A410	CDC25C_ERKPP	0
A411	CDC25CP	0
A412	CDC25CP_Pho16	0
A413	CDC25CP_ERB3P	0
A414	CDC25CP_ERB3P_ERB3P	0
A415	CDC25CP_ERBP	0
A416	CDC25CP_ERBP_ERBP	0
A417	CDC25CP_RP	0
A418	CDC25CP_RP_RP	0
A419	PIP3_PTEN	0
