## Supplementary material for "Computational quantification of global effects induced by mutations and drugs in signaling networks of colorectal cancer cells": table_S2.xlsx

### Sheet: Sheet1
GoF KRAS			LoF APC			LoF SMAD4			LoF TP53
Protein	δi		Protein	δi		Protein	δi		Protein	δi
RP_GAP_Ras_GTP	-1		BetaCateninP	-1		DIMTGF_DIMTBRII_DIMTBRIP_SMADII	0.09		TP53	-1
RP_G_GABP_GAP_Ras_GTP	-1		BetaCateninP_PhoE	-1		DIMTGF_DIMTBRII_DIMTBRIP_SMADIII	0.09		MDM2P_TP53	-1
RP_ShP_G_GABP_GAP_Ras_GTP	-1		Cadh	-0.99		SMADIIP_PP1A	0.09		TP53U	-1
ERBP_GAP_Ras_GTP	-1		Cadh_PTP	-0.97		SMADIIIP_PP1A	0.09		TP53_generator	-1
ERBP_G_GABP_GAP_Ras_GTP	-1		GROUCHO_TCFLEF_TFBS	-0.88		SMADII	0.09		TP53_TFBSIV	-1
ERBP_ShP_G_GABP_GAP_Ras_GTP	-1		SMAD4_TCFLEF_TFBS	-0.87		SMADIII	0.09		TFBSIV	0.66
ERB3P_GAP_Ras_GTP	-1		TFBS	-0.76		SMADIIP	0.09
ERB3P_G_GABP_GAP_Ras_GTP	-1		TCFLEFP	-0.51		SMADIIIP	0.09
ERB3P_ShP_G_GABP_GAP_Ras_GTP	-1		NLKP_TCFLEF	-0.51		GROUCHO_TCFLEF	0.18
CDC25C	-1		TCFLEFP_Pase8	-0.51		NLKP_TCFLEF	0.18
RP_ShP_G_S_Ras_GDP	-0.99		TCFLEF	-0.51		TCFLEFP_Pase8	0.18
RP_ShP_G_S_Ras	-0.98		GROUCHO_TCFLEF	-0.5		TCFLEF	0.18
G_S	-0.98		SMAD4_TCFLEF	-0.48		TCFLEF_BetaCatenin	0.18
ERB3P_Sh_G_S_Ras_GDP	-0.98		SMADIIIP_SMAD4_TFBSI	0.04		TCFLEF_BetaCateninY654	0.18
RP_ShP_G_S	-0.98		SMADIIP_SMAD4_TFBSI	0.04		TCFLEFP	0.19
Ras_GDP	-0.98		SMADIIIP_SMAD4	0.05		GROUCHO_TCFLEF_TFBS	0.19
ERB3P_ERB3P	-0.98		SMADIIP_SMAD4	0.05		TCFLEF_BetaCatenin_TFBS	0.19
ERB3P_Sh_G_S_Ras	-0.97		SMAD4	0.05		TCFLEF_BetaCateninY654_TFBS	0.19
ERB3P_ShP_G_S	-0.96		BetaCateninY654_Cadh_PTP	0.32		TFBSI	0.25
RP_ShP_G_GABP	-0.96		BetaCatenin_Cadh_ERBP	0.33
RP_ShP_G_GABP_PhoA	-0.96		BetaCatenin_Cadh	0.33
RP_ShP_G_GABP_GAP	-0.96		BetaCatenin_Cadh_RP	0.33
RP_ShP_G_GABP_PK	-0.96		AXNP_GSK	0.34
RP_ShP_G_GABP_PKP_PhoB	-0.96		AXNP	0.34
RP_ShP_G_GABP_PKP	-0.96		AXNP_GSK_PhoE	0.34
RP_G_GABP	-0.96		WNT_FRZ_LRP6P_DVL_GSK_AXN	0.34
RP_G_GABP_PhoA	-0.96		AXN_GSK	0.34
RP_G_GABP_GAP	-0.96		AXNP_PhoE	0.34
RP_ShP_G_GABP_PKP_PIP2	-0.96		AXN	0.35
RP_G_GABP_PK	-0.96		BetaCatenin_Cadh_PTP	0.38
GABP_PIP3	-0.96		TCFLEF_BetaCateninY654_TFBS	4.53
RP_G_GABP_PKP_PhoB	-0.96		TCFLEF_BetaCatenin_TFBS	8.71
RP_G_GABP_PKP	-0.96		TCFLEF_BetaCateninY654	21.89
RP_G_S_Ras_GDP	-0.96		TCFLEF_BetaCatenin	39.16
RP_G_GABP_PKP_PIP2	-0.96		BetaCateninY654	45.45
RP_G_GAB_PIP3	-0.95		BetaCatenin	80.49
RP_G_S	-0.95		AXNP_GSK_BetaCatenin	108.55
RP_ShP_G_GAB_PIP3	-0.94
ERB3P_ShP_G_GABP	-0.93
ERB3P_ShP_G_GABP_PhoA	-0.93
ERB3P_ShP_G_GABP_GAP	-0.93
ERB3P_ShP_G_GABP_PK	-0.93
ERB3P_ShP_G_GABP_PKP_PhoB	-0.93
ERB3P_ShP_G_GABP_PKP	-0.93
ERB3P_G_GABP	-0.93
ERB3P_G_GABP_PhoA	-0.93
ERB3P_G_GABP_GAP	-0.93
ERB3P_ShP_G_GABP_PKP_PIP2	-0.93
ERB3P_G_GABP_PK	-0.93
ERB3P_G_GABP_PKP_PhoB	-0.93
ERB3P_G_GABP_PKP	-0.93
ERBP_ShP_G_S_Ras_GDP	-0.93
ERB3P_G_S_Ras_GDP	-0.93
ERB3P_G_GABP_PKP_PIP2	-0.93
ERK	-0.93
ERB3P_G_GAB_PIP3	-0.92
CDC25CP_ERB3P_ERB3P	-0.92
ERBP_ShP_G_GABP_PKP_PIP3	-0.91
ERB3P_G_S	-0.91
ERBP_G_GABP_PKP_PIP3	-0.91
ShP_G	-0.9
ERB3P_ShP_G_GAB_PIP3	-0.89
ERBP_ShP_G_S_Ras	-0.88
BetaCatenin_Cadh_RP	-0.88
GABP	-0.88
GABP_PhoA	-0.88
RP	-0.87
RP_GAP	-0.87
RP_PK	-0.87
RP_PLP	-0.87
RP_PL	-0.87
RP_PKP_PhoB	-0.87
RP_PKP	-0.87
RP_PKP_PIP2	-0.87
RP_R	-0.86
RP_G_GAB	-0.86
RP_G	-0.86
ERBP_ShP_G_S	-0.86
RP_Sh	-0.86
RP_ERB3	-0.85
EGF_ERB3_RP	-0.85
RP_ShP	-0.85
RP_ShP_G	-0.84
BetaCateninY654	-0.82
TCFLEF_BetaCateninY654	-0.82
TCFLEF_BetaCateninY654_TFBS	-0.81
RP_ShP_G_GAB	-0.81
DAG_PKC_Raf	-0.81
BetaCateninY654_Cadh_PTP	-0.78
MEK	-0.77
PLCyP	-0.77
ERB3P	-0.77
ERB3P_GAP	-0.77
ShP	-0.77
PIP2_PLCyP	-0.77
IP3	-0.77
DAG	-0.77
PLCyP_PaseX	-0.77
ERB3P_PK	-0.76
ERB3P_PLP	-0.76
ERB3P_PL	-0.76
ERB3P_PKP_PhoB	-0.76
ERB3P_PKP	-0.76
ERB3P_PKP_PIP2	-0.76
R_ERB3P	-0.76
Rl_ERB3P	-0.76
Pase2	-0.76
ERB3P_G_GAB	-0.75
ERB3P_G	-0.75
PTP1E_ShP	-0.75
ERB3P_Sh	-0.75
ERBP_ShP_G_GABP	-0.74
ERBP_ShP_G_GABP_PhoA	-0.74
ERBP_ShP_G_GABP_GAP	-0.74
ShP_G_S	-0.74
ERBP_ShP_G_GABP_PK	-0.74
ERB3P_ERB3	-0.74
ERB3P_ShP	-0.74
ERBP_ShP_G_GABP_PKP_PhoB	-0.73
ERBP_ShP_G_GABP_PKP	-0.73
ERBP_G_GABP	-0.73
ERBP_G_GABP_PhoA	-0.73
ERBP_G_GABP_GAP	-0.73
ERBP_ShP_G_GABP_PKP_PIP2	-0.73
ERBP_G_GABP_PK	-0.73
ERBP_G_GABP_PKP_PhoB	-0.72
RP_ERB	-0.72
ERBP_G_GABP_PKP	-0.72
RP_RP	-0.71
ERBP_G_S_Ras_GDP	-0.71
ERBP_G_GABP_PKP_PIP2	-0.71
Pase3	-0.71
ERB3P_ShP_G	-0.71
ERBP_G_GAB_PIP3	-0.68
PIP3	-0.68
PIP3_PTEN	-0.67
ERBP_G_S	-0.66
ERB3P_ShP_G_GAB	-0.66
GAB_PIP3	-0.65
AKTP	-0.65
AKT_PIP3	-0.64
AKT_PIP3_PDK1	-0.63
AKTP_TAKT	-0.63
Raf	-0.62
MDM2P	-0.58
AKTP_MDM2	-0.58
MDM2P_Pho13	-0.58
ERBP_ShP_G_GAB_PIP3	-0.58
EGF_ERB3P_RP	-0.51
CDC25CP_RP	-0.5
ERB3P_ERB	-0.49
DAG_PKC	-0.49
AXN	-0.48
AP1_TFBSII	-0.43
AP1	-0.39
TFBSIV	-0.35
RP_G_S_Ras	-0.32
RP_ERB3P	-0.27
BetaCatenin	-0.25
APC_BetaCatenin	-0.25
TCFLEF_BetaCatenin	-0.24
GSKP	-0.23
AKTP_GSK	-0.22
GSKP_PhoC	-0.22
TCFLEF_BetaCatenin_TFBS	-0.22
Pase1	-0.19
BetaCatenin_Cadh_ERBP	-0.16
WNT_FRZ_LRP6_DVL	-0.14
ARF	-0.13
CDC25CP_ERB3P	-0.11
ERBP	-0.1
WNT_FRZ_LRP6	-0.1
WNT_FRZ_LRP6_TAK	-0.1
ERBP_GAP	-0.09
PhoE	-0.09
ERBP_PK	-0.08
ERBP_PLP	-0.08
ERBP_PL	-0.08
ERBP_PKP_PhoB	-0.08
ERBP_PKP	-0.08
TAKP	-0.08
TAKP_TAB	-0.08
NLKP	-0.08
TAKP_TAB_NLK	-0.08
NLKP_Pase10	-0.08
TAKP_Pase9	-0.08
BetaCateninP_PhoE	-0.08
TFBSII	-0.07
TCFLEFP	-0.07
TCFLEFP_Pase8	-0.07
NLKP_TCFLEF	-0.07
BetaCatenin_Cadh_PTP	-0.07
BetaCatenin_Cadh	-0.07
ERBP_PKP_PIP2	-0.06
R_ERBP	-0.06
DVL	-0.05
LRP6	-0.05
WNT_FRZ	-0.05
FRZ	-0.05
Pho16	-0.03
ERBP_G_GAB	-0.03
TFBS	0.03
TAKT	0.03
SMAD4_TCFLEF_TFBS	0.04
GROUCHO_TCFLEF_TFBS	0.04
RP_ERBP	0.04
Rl	0.04
R	0.05
PTP1E	0.08
GAB	0.09
WNT_FRZ_LRP6P_DVL_GSK_AXN	0.09
Rl2	0.09
Rl2P	0.09
PKC	0.09
Shc	0.09
RlP_RP	0.09
Rl_R	0.09
R_R	0.1
CDC25CP_RP_RP	0.1
AXNP_PhoE	0.1
ERB3	0.13
EGF_ERB3	0.13
AKT	0.13
ERBP_ShP_G	0.14
Grb	0.14
AXN_GSK	0.16
RlP_ERB3P	0.17
Rl_ERB3	0.17
MDM2	0.18
R_ERB3	0.18
EGF_ERB3_R	0.18
Cadh_PTP	0.19
AXNP	0.21
Cadh	0.21
AXNP_GSK_PhoE	0.22
ERB3P_G_S_Ras	0.23
ERB3_ERB3	0.27
EGF_ERB3_ERB3	0.27
ERBP_ShP_G_GAB	0.34
AXNP_GSK	0.34
APCP_PhoE	0.34
AXNP_GSK_APC	0.34
AXNP_GSK_APCP	0.34
APCP	0.48
TP53_TFBSIV	0.54
EGF_ERB3P_ERBP	0.56
Raf*_AKTP	0.6
Raf**_Pase1	0.6
RlP	0.61
RP_ShP_G_S_Ras_GTP	0.7
WNT_FRZ_LRP6P_DVL_GSK_PhoE	0.88
WNT_FRZ_LRP6_DVL_GSK	0.88
ERBP_ERB	0.96
Raf**	0.97
WNT_FRZ_LRP6P_DVL_GSK	1.07
ERB	1.18
GSK	1.2
RlP_ERBP	1.27
Rl_ERB	1.28
R_ERB	1.28
EGF_ERB3P	1.28
TP53	1.38
ERB3_ERB	1.45
EGF_ERB3_ERB	1.45
ERB3P_Sh_G_S_Ras_GTP	2.06
RP_G_S_Ras_GTP	2.17
CDC25CP_ERBP	2.47
Raf*_Pase1	2.66
CDC25CP_Pho16	2.71
CDC25C_ERKPP	2.71
ERBP_ERBP	2.76
CDC25CP	2.85
MEKP	3.21
Raf*	3.52
ERBP_G_S_Ras	3.78
ERB3P_G_S_Ras_GTP	4.71
ERKP_Pase3	4.79
ERK_MEKPP	4.79
SOS	5.32
ERB_ERB	8.35
ERBP_ShP_G_S_Ras_GTP	10.91
PKP_PhoB	12.7
PKP	12.75
PKP_PIP2	13.08
CDC25CP_ERBP_ERBP	13.47
MEKPP_Pase2	18.03
MEKP_Raf*	18.03
ERKP	19.01
ERBP_G_S_Ras_GTP	21.18
Raf_Ras_GTP	44.88
Ras	59.31
MEKPP	76.8
G_S_ERKPP	99.52
SOSP_Pase5	99.77
SOSP	100
RP_ShP_G_S_ERKPP	106.86
Ras_GTP	118.97
Ras_GTP_PK	120.65
Ras_GTP_PKP_PhoB	166.27
Ras_GTP_PKP	166.84
Ras_GTP_PKP_PIP2	170.91
ERB3P_Sh_G_S_ERKPP	193.1
RP_ShP_G_GABP_ERKPP	196.18
RP_G_GABP_ERKPP	206.64
RP_G_S_ERKPP	259.98
ERB3P_ShP_G_GABP_ERKPP	353.83
ERB3P_G_GABP_ERKPP	372.65
ERB3P_G_S_ERKPP	468.64
GABPP	645.68
GABPP_PhoA	646.26
GABP_ERKPP	653.11
ERBP_ShP_G_S_ERKPP	753.3
ERBP_ShP_G_GABP_ERKPP	1377.93
ERBP_G_GABP_ERKPP	1451.07
ERKPP_Pase3	1555.7
ERKP_MEKPP	1555.7
ERBP_G_S_ERKPP	1824.11
AP1P_TFBSII	3130.2
AP1P_Pase12	3280.95
ERKPP_AP1	3280.95
AP1P	3366.79
ERKPP	5375.65
