## Supplementary material for "Computational quantification of global effects induced by mutations and drugs in signaling networks of colorectal cancer cells": table_S3.xlsx

### Sheet: Sheet1
Notation	Reaction	kj	Units
R1	R + EGF -> Rl	0.01	1/(nM*s)
R2	Rl -> R + EGF	1	1/s
R3	Rl + Rl -> Rl2	0.01	1/(nM*s)
R4	Rl2 -> Rl + Rl	0.1	1/s
R5	Rl2 -> Rl2P	1	1/s
R6	RP + PLCy -> RP_PL	0.06	1/(nM*s)
R7	RP_PL -> RP + PLCy	0.2	1/s
R8	RP_PL -> RP_PLP	1	1/s
R9	RP_PLP -> RP + PLCyP	0.3	1/s
R10	RP + PLCyP -> RP_PLP	0.006	1/(nM*s)
R11	RP + Grb -> RP_G	0.0015	1/(nM*s)
R12	RP_G -> RP + Grb	0.2	1/s
R13	RP_G + SOS -> RP_G_S	0.01	1/(nM*s)
R14	RP_G_S -> RP_G + SOS	0.06	1/s
R15	RP_G_S -> RP + G_S	0.15	1/s
R16	RP + G_S -> RP_G_S	0.0028	1/(nM*s)
R17	G_S -> Grb + SOS	0.0015	1/s
R18	Grb + SOS -> G_S	0.0001	1/(nM*s)
R19	RP + Shc -> RP_Sh	0.09	1/(nM*s)
R20	RP_Sh -> RP + Shc	0.6	1/s
R21	RP_Sh -> RP_ShP	6	1/s
R22	RP_ShP -> ShP + RP	0.3	1/s
R23	ShP + RP -> RP_ShP	0.0009	1/(nM*s)
R24	RP_ShP + Grb -> RP_ShP_G	0.003	1/(nM*s)
R25	RP_ShP_G -> RP_ShP + Grb	0.1	1/s
R26	RP_ShP_G -> RP + ShP_G	0.3	1/s
R27	RP + ShP_G -> RP_ShP_G	0.0009	1/(nM*s)
R28	RP_ShP_G + SOS -> RP_ShP_G_S	0.01	1/(nM*s)
R29	RP_ShP_G_S -> RP_ShP_G + SOS	0.0214	1/s
R30	RP_ShP_G_S -> ShP_G_S + RP	0.12	1/s
R31	ShP_G_S + RP -> RP_ShP_G_S	0.00024	1/(nM*s)
R32	ShP_G + SOS -> ShP_G_S	0.03	1/(nM*s)
R33	ShP_G_S -> ShP_G + SOS	0.064	1/s
R34	ShP + Grb -> ShP_G	0.003	1/(nM*s)
R35	ShP_G -> ShP + Grb	0.1	1/s
R36	ShP_G_S -> ShP + G_S	0.1	1/s
R37	ShP + G_S -> ShP_G_S	0.021	1/(nM*s)
R38	RP_ShP + G_S -> RP_ShP_G_S	0.009	1/(nM*s)
R39	RP_ShP_G_S -> RP_ShP + G_S	0.0429	1/s
R40	Ras_GDP -> Ras + GDP	5.4e-06	1/s
R41	Ras + GDP -> Ras_GDP	0.00027	1/(nM*s)
R42	Ras + GTP -> Ras_GTP	0.078	1/(nM*s)
R43	Ras_GTP -> Ras + GTP	0.00078	1/s
R44	Ras_GTP -> Ras_GDP	1e-05	1/s
R45	RP_ShP_G_S + Ras_GDP -> RP_ShP_G_S_Ras_GDP	0.00475	1/(nM*s)
R46	RP_ShP_G_S_Ras_GDP -> RP_ShP_G_S + Ras_GDP	0.76	1/s
R47	RP_ShP_G_S_Ras_GDP -> RP_ShP_G_S_Ras + GDP	46.5	1/s
R48	RP_ShP_G_S_Ras + GDP -> RP_ShP_G_S_Ras_GDP	0.093	1/(nM*s)
R49	RP_ShP_G_S_Ras + GTP -> RP_ShP_G_S_Ras_GTP	0.003	1/(nM*s)
R50	RP_ShP_G_S_Ras_GTP -> RP_ShP_G_S_Ras + GTP	2.4	1/s
R51	RP_ShP_G_S_Ras_GTP -> RP_ShP_G_S + Ras_GTP	806.4	1/s
R52	RP_ShP_G_S + Ras_GTP -> RP_ShP_G_S_Ras_GTP	1.575	1/(nM*s)
R53	RP_ShP_G_S + Ras -> RP_ShP_G_S_Ras	0.15625	1/(nM*s)
R54	RP_ShP_G_S_Ras -> RP_ShP_G_S + Ras	0.001	1/s
R55	RP_G_S + Ras_GDP -> RP_G_S_Ras_GDP	0.0075	1/(nM*s)
R56	RP_G_S_Ras_GDP -> RP_G_S + Ras_GDP	1.2	1/s
R57	RP_G_S_Ras_GDP -> RP_G_S_Ras + GDP	50	1/s
R58	RP_G_S_Ras + GDP -> RP_G_S_Ras_GDP	0.1	1/(nM*s)
R59	RP_G_S_Ras + GTP -> RP_G_S_Ras_GTP	0.1	1/(nM*s)
R60	RP_G_S_Ras_GTP -> RP_G_S_Ras + GTP	80	1/s
R61	RP_G_S_Ras_GTP -> RP_G_S + Ras_GTP	640	1/s
R62	RP_G_S + Ras_GTP -> RP_G_S_Ras_GTP	1.25	1/(nM*s)
R63	RP_G_S + Ras -> RP_G_S_Ras	0.25	1/(nM*s)
R64	RP_G_S_Ras -> RP_G_S + Ras	0.0016	1/s
R65	Raf + Ras_GTP -> Raf_Ras_GTP	0.01	1/(nM*s)
R66	Raf_Ras_GTP -> Raf + Ras_GTP	0.0053	1/s
R67	Raf_Ras_GTP -> [Raf*] + Ras_GTP	1	1/s
R68	[Raf*] + Pase1 -> [Raf*_Pase1]	0.0717	1/(nM*s)
R69	[Raf*_Pase1] -> [Raf*] + Pase1	0.2	1/s
R70	[Raf*_Pase1] -> Raf + Pase1	1	1/s
R71	MEK + [Raf*] -> [MEK_Raf*]	0.01	1/(nM*s)
R72	[MEK_Raf*] -> MEK + [Raf*]	0.1	1/s
R73	[MEK_Raf*] -> [Raf*] + MEKP	1	1/s
R74	MEKP + [Raf*] -> [MEKP_Raf*]	0.01	1/(nM*s)
R75	[MEKP_Raf*] -> MEKP + [Raf*]	0.1	1/s
R76	[MEKP_Raf*] -> MEKPP + [Raf*]	1	1/s
R77	MEKPP + Pase2 -> MEKPP_Pase2	0.01	1/(nM*s)
R78	MEKPP_Pase2 -> MEKPP + Pase2	0.1	1/s
R79	MEKPP_Pase2 -> MEKP + Pase2	0.1	1/s
R80	MEKP + Pase2 -> MEKP_Pase2	0.01	1/(nM*s)
R81	MEKP_Pase2 -> MEKP + Pase2	0.1	1/s
R82	MEKP_Pase2 -> MEK + Pase2	0.1	1/s
R83	ERK + MEKPP -> ERK_MEKPP	0.01	1/(nM*s)
R84	ERK_MEKPP -> ERK + MEKPP	0.0033	1/s
R85	ERK_MEKPP -> ERKP + MEKPP	16	1/s
R86	ERKP + MEKPP -> ERKP_MEKPP	0.01	1/(nM*s)
R87	ERKP_MEKPP -> ERKP + MEKPP	0.0033	1/s
R88	ERKP_MEKPP -> ERKPP + MEKPP	5.7	1/s
R89	ERKPP + Pase3 -> ERKPP_Pase3	0.0145	1/(nM*s)
R90	ERKPP_Pase3 -> ERKPP + Pase3	0.6	1/s
R91	ERKPP_Pase3 -> ERKP + Pase3	0.27	1/s
R92	ERKP + Pase3 -> ERKP_Pase3	0.05	1/(nM*s)
R93	ERKP_Pase3 -> ERKP + Pase3	0.5	1/s
R94	ERKP_Pase3 -> ERK + Pase3	0.3	1/s
R95	GAP + RP -> RP_GAP	0.083	1/(nM*s)
R96	RP_GAP -> GAP + RP	0.15	1/s
R97	Ras_GTP + RP_GAP -> RP_GAP_Ras_GTP	0.01	1/(nM*s)
R98	RP_GAP_Ras_GTP -> Ras_GTP + RP_GAP	0.03	1/s
R99	RP_GAP_Ras_GTP -> RP_GAP + Ras_GDP	1.494	1/s
R100	RP_ShP_G_S + ERKPP -> RP_ShP_G_S_ERKPP	0.01	1/(nM*s)
R101	RP_ShP_G_S_ERKPP -> RP_ShP_G_S + ERKPP	0.033	1/s
R102	RP_ShP_G_S_ERKPP -> RP_ShP_G + ERKPP + SOSP	1	1/s
R103	RP_G_S + ERKPP -> RP_G_S_ERKPP	0.01	1/(nM*s)
R104	RP_G_S_ERKPP -> RP_G_S + ERKPP	0.033	1/s
R105	RP_G_S_ERKPP -> RP_G + SOSP + ERKPP	1	1/s
R106	SOSP + Pase5 -> SOSP_Pase5	0.01	1/(nM*s)
R107	SOSP_Pase5 -> SOSP + Pase5	0.1	1/s
R108	SOSP_Pase5 -> SOS + Pase5	1	1/s
R109	RP_G + GAB -> RP_G_GAB	0.01	1/(nM*s)
R110	RP_G_GAB -> RP_G + GAB	1	1/s
R111	RP_ShP_G + GAB -> RP_ShP_G_GAB	0.01	1/(nM*s)
R112	RP_ShP_G_GAB -> RP_ShP_G + GAB	1	1/s
R113	RP_G_GAB -> RP_G_GABP	0.05	1/s
R114	RP_ShP_G_GAB -> RP_ShP_G_GABP	0.05	1/s
R115	RP_G_GABP + PI3K -> RP_G_GABP_PK	0.01	1/(nM*s)
R116	RP_G_GABP_PK -> RP_G_GABP + PI3K	1	1/s
R117	RP_G_GABP_PK -> RP_G_GABP_PKP	1	1/s
R118	RP_ShP_G_GABP + PI3K -> RP_ShP_G_GABP_PK	0.01	1/(nM*s)
R119	RP_ShP_G_GABP_PK -> RP_ShP_G_GABP + PI3K	1	1/s
R120	RP_ShP_G_GABP_PK -> RP_ShP_G_GABP_PKP	1	1/s
R121	RP_ShP_G_GABP + GAP -> RP_ShP_G_GABP_GAP	0.083	1/(nM*s)
R122	RP_ShP_G_GABP_GAP -> RP_ShP_G_GABP + GAP	0.15	1/s
R123	RP_G_GABP + GAP -> RP_G_GABP_GAP	0.083	1/(nM*s)
R124	RP_G_GABP_GAP -> RP_G_GABP + GAP	0.15	1/s
R125	RP_G_GABP_GAP + Ras_GTP -> RP_G_GABP_GAP_Ras_GTP	0.6225	1/(nM*s)
R126	RP_G_GABP_GAP_Ras_GTP -> RP_G_GABP_GAP + Ras_GTP	0.3	1/s
R127	RP_G_GABP_GAP_Ras_GTP -> RP_G_GABP_GAP + Ras_GDP	1.494	1/s
R128	RP_ShP_G_GABP_GAP + Ras_GTP -> RP_ShP_G_GABP_GAP_Ras_GTP	0.6225	1/(nM*s)
R129	RP_ShP_G_GABP_GAP_Ras_GTP -> RP_ShP_G_GABP_GAP + Ras_GTP	0.3	1/s
R130	RP_ShP_G_GABP_GAP_Ras_GTP -> RP_ShP_G_GABP_GAP + Ras_GDP	1.494	1/s
R131	RP + PI3K -> RP_PK	0.01	1/(nM*s)
R132	RP_PK -> RP + PI3K	1	1/s
R133	RP_PK -> RP_PKP	1	1/s
R134	RP + PKP -> RP_PKP	0.01	1/(nM*s)
R135	RP_PKP -> RP + PKP	0.1	1/s
R136	PIP3 + PTEN -> PIP3_PTEN	0.01	1/(nM*s)
R137	PIP3_PTEN -> PIP3 + PTEN	0.01	1/s
R138	PIP3_PTEN -> PIP2 + PTEN	20	1/s
R139	PKP + PIP2 -> PKP_PIP2	0.01	1/(nM*s)
R140	PKP_PIP2 -> PKP + PIP2	0.035	1/s
R141	PKP_PIP2 -> PKP + PIP3	2.5	1/s
R142	RP_ShP_G_GABP + PhoA -> RP_ShP_G_GABP_PhoA	0.001	1/(nM*s)
R143	RP_ShP_G_GABP_PhoA -> RP_ShP_G_GABP + PhoA	0.1	1/s
R144	RP_ShP_G_GABP_PhoA -> RP_ShP_G_GAB + PhoA	0.03	1/s
R145	RP_G_GABP + PhoA -> RP_G_GABP_PhoA	0.001	1/(nM*s)
R146	RP_G_GABP_PhoA -> RP_G_GABP + PhoA	0.1	1/s
R147	RP_G_GABP_PhoA -> RP_G_GAB + PhoA	0.03	1/s
R148	RP_G_GABP_PKP + PIP2 -> RP_G_GABP_PKP_PIP2	6.25	1/(nM*s)
R149	RP_G_GABP_PKP_PIP2 -> RP_G_GABP_PKP + PIP2	3.5	1/s
R150	RP_ShP_G_GABP_PKP + PIP2 -> RP_ShP_G_GABP_PKP_PIP2	6.25	1/(nM*s)
R151	RP_ShP_G_GABP_PKP_PIP2 -> RP_ShP_G_GABP_PKP + PIP2	3.5	1/s
R152	RP_G_GABP_PKP_PIP2 -> RP_G_GABP_PKP + PIP3	25	1/s
R153	RP_ShP_G_GABP_PKP_PIP2 -> RP_ShP_G_GABP_PKP + PIP3	25	1/s
R154	RP_ShP_G + GABP -> RP_ShP_G_GABP	0.01	1/(nM*s)
R155	RP_ShP_G_GABP -> RP_ShP_G + GABP	1	1/s
R156	RP_G + GABP -> RP_G_GABP	0.01	1/(nM*s)
R157	RP_G_GABP -> RP_G + GABP	1	1/s
R158	GABP + PhoA -> GABP_PhoA	0.001	1/(nM*s)
R159	GABP_PhoA -> GABP + PhoA	0.1	1/s
R160	GABP_PhoA -> GAB + PhoA	0.03	1/s
R161	AKT + PIP3 -> AKT_PIP3	0.01	1/(nM*s)
R162	AKT_PIP3 -> AKT + PIP3	10	1/s
R163	GAB + PIP3 -> GAB_PIP3	0.01	1/(nM*s)
R164	GAB_PIP3 -> GAB + PIP3	3	1/s
R165	GABP + PIP3 -> GABP_PIP3	0.01	1/(nM*s)
R166	GABP_PIP3 -> GABP + PIP3	3	1/s
R167	RP_G + GAB_PIP3 -> RP_G_GAB_PIP3	2.5	1/(nM*s)
R168	RP_G_GAB_PIP3 -> RP_G + GAB_PIP3	1	1/s
R169	RP_ShP_G + GAB_PIP3 -> RP_ShP_G_GAB_PIP3	2.5	1/(nM*s)
R170	RP_ShP_G_GAB_PIP3 -> RP_ShP_G + GAB_PIP3	1	1/s
R171	RP_ShP_G_GAB_PIP3 -> RP_ShP_G_GABP + PIP3	0.01	1/s
R172	AKT_PIP3 + PDK1 -> AKT_PIP3_PDK1	0.01	1/(nM*s)
R173	AKT_PIP3_PDK1 -> AKT_PIP3 + PDK1	0.1	1/s
R174	AKT_PIP3_PDK1 -> AKTP + PIP3 + PDK1	5	1/s
R175	AKTP + TAKT -> AKTP_TAKT	0.01	1/(nM*s)
R176	AKTP_TAKT -> AKTP + TAKT	1	1/s
R177	AKTP_TAKT -> AKT + TAKT	1	1/s
R178	PKP + PhoB -> PKP_PhoB	0.01	1/(nM*s)
R179	PKP_PhoB -> PKP + PhoB	1	1/s
R180	PKP_PhoB -> PI3K + PhoB	0.5	1/s
R181	RP_G_GABP_PKP + PhoB -> RP_G_GABP_PKP_PhoB	0.001	1/(nM*s)
R182	RP_G_GABP_PKP_PhoB -> RP_G_GABP_PKP + PhoB	0.038	1/s
R183	RP_G_GABP_PKP_PhoB -> RP_G_GABP_PK + PhoB	0.595	1/s
R184	RP_ShP_G_GABP_PKP + PhoB -> RP_ShP_G_GABP_PKP_PhoB	0.001	1/(nM*s)
R185	RP_ShP_G_GABP_PKP_PhoB -> RP_ShP_G_GABP_PKP + PhoB	0.038	1/s
R186	RP_ShP_G_GABP_PKP_PhoB -> RP_ShP_G_GABP_PK + PhoB	0.595	1/s
R187	RP_ShP_G_GAB + PIP3 -> RP_ShP_G_GAB_PIP3	2.5	1/(nM*s)
R188	RP_ShP_G_GAB_PIP3 -> RP_ShP_G_GAB + PIP3	1	1/s
R189	RP_PKP + PIP2 -> RP_PKP_PIP2	6.25	1/(nM*s)
R190	RP_PKP_PIP2 -> RP_PKP + PIP2	3.5	1/s
R191	RP_PKP_PIP2 -> RP_PKP + PIP3	2.5	1/s
R192	RP_ShP_G_GABP_PKP -> RP_ShP_G_GABP + PKP	5	1/s
R193	RP_ShP_G_GABP + PKP -> RP_ShP_G_GABP_PKP	0.05	1/(nM*s)
R194	RP_G_GABP_PKP -> RP_G_GABP + PKP	5	1/s
R195	RP_G_GABP + PKP -> RP_G_GABP_PKP	0.05	1/(nM*s)
R196	RP_G_GAB_PIP3 -> RP_G_GABP + PIP3	0.01	1/s
R197	GSKP + PhoC -> GSKP_PhoC	0.01	1/(nM*s)
R198	GSKP_PhoC -> GSKP + PhoC	5	1/s
R199	GSKP_PhoC -> GSK + PhoC	0.1	1/s
R200	RP_G_GAB + PIP3 -> RP_G_GAB_PIP3	1	1/(nM*s)
R201	RP_G_GAB_PIP3 -> RP_G_GAB + PIP3	2.5	1/s
R202	[Raf*] + AKTP -> [Raf*_AKTP]	0.01	1/(nM*s)
R203	[Raf*_AKTP] -> [Raf*] + AKTP	0.033	1/s
R204	[Raf*_AKTP] -> [Raf**] + AKTP	5.7	1/s
R205	[Raf**] + Pase1 -> [Raf**_Pase1]	0.0717	1/(nM*s)
R206	[Raf**_Pase1] -> [Raf**] + Pase1	0.2	1/s
R207	[Raf**_Pase1] -> [Raf*] + Pase1	1	1/s
R208	AKTP + GSK -> AKTP_GSK	0.01	1/(nM*s)
R209	AKTP_GSK -> AKTP + GSK	0.1	1/s
R210	AKTP_GSK -> AKTP + GSKP	1	1/s
R211	R + R -> R_R	0.0001	1/(nM*s)
R212	R_R -> R + R	0.1	1/s
R213	EGF + R_R -> Rl_R	0.0001	1/(nM*s)
R214	Rl_R -> EGF + R_R	1	1/s
R215	Rl + R -> Rl_R	0.001	1/(nM*s)
R216	Rl_R -> Rl + R	0.1	1/s
R217	Rl_R -> RlP_RP	1	1/s
R218	RlP_RP -> EGF + RP_RP	0.1	1/s
R219	EGF + RP_RP -> RlP_RP	0.01	1/(nM*s)
R220	RP_RP -> RP + RP	0.1	1/s
R221	RP + RP -> RP_RP	0.01	1/(nM*s)
R222	RP_R -> RP_RP	1	1/s
R223	RP + R -> RP_R	0.001	1/(nM*s)
R224	RP_R -> RP + R	0.1	1/s
R225	CDC25CP + RP -> CDC25CP_RP	0.01	1/(nM*s)
R226	CDC25CP_RP -> CDC25CP + RP	0.1	1/s
R227	CDC25CP_RP -> CDC25CP + R	1	1/s
R228	CDC25CP + RP_RP -> CDC25CP_RP_RP	0.01	1/(nM*s)
R229	CDC25CP_RP_RP -> CDC25CP + RP_RP	0.1	1/s
R230	CDC25CP_RP_RP -> CDC25CP + R_R	0.5	1/s
R231	R + ERB -> R_ERB	0.001	1/(nM*s)
R232	R_ERB -> R + ERB	0.1	1/s
R233	R_ERB + EGF -> Rl_ERB	0.01	1/(nM*s)
R234	Rl_ERB -> R_ERB + EGF	0.1	1/s
R235	Rl_ERB -> RlP_ERBP	1	1/s
R236	RlP_ERBP -> EGF + RP_ERBP	0.1	1/s
R237	EGF + RP_ERBP -> RlP_ERBP	0.01	1/(nM*s)
R238	RP_ERBP -> RP + ERBP	0.1	1/s
R239	RP + ERBP -> RP_ERBP	0.01	1/(nM*s)
R240	Rl + ERB -> Rl_ERB	0.01	1/(nM*s)
R241	Rl_ERB -> Rl + ERB	0.1	1/s
R242	R + ERBP -> R_ERBP	0.001	1/(nM*s)
R243	R_ERBP -> R + ERBP	0.1	1/s
R244	R_ERBP -> RP_ERBP	1	1/s
R245	RlP_ERBP -> RlP + ERBP	0.1	1/s
R246	RlP + ERBP -> RlP_ERBP	0.01	1/(nM*s)
R247	RP + ERB -> RP_ERB	0.01	1/(nM*s)
R248	RP_ERB -> RP + ERB	0.1	1/s
R249	RP_ERB -> RP_ERBP	1	1/s
R250	ERBP + ERB -> ERBP_ERB	0.01	1/(nM*s)
R251	ERBP_ERB -> ERBP + ERB	0.1	1/s
R252	ERBP_ERBP -> ERBP + ERBP	0.1	1/s
R253	ERBP + ERBP -> ERBP_ERBP	0.01	1/(nM*s)
R254	ERB + ERB -> ERB_ERB	0.01	1/(nM*s)
R255	ERB_ERB -> ERB + ERB	0.1	1/s
R256	ERBP_ERB -> ERBP_ERBP	1	1/s
R257	CDC25CP + ERBP -> CDC25CP_ERBP	0.01	1/(nM*s)
R258	CDC25CP_ERBP -> CDC25CP + ERBP	0.1	1/s
R259	CDC25CP_ERBP -> CDC25CP + ERB	0.5	1/s
R260	ShP + PTP1E -> PTP1E_ShP	0.01	1/(nM*s)
R261	PTP1E_ShP -> ShP + PTP1E	0.1	1/s
R262	PTP1E_ShP -> PTP1E + Shc	0.005	1/s
R263	PLCyP + PaseX -> PLCyP_PaseX	0.01	1/(nM*s)
R264	PLCyP_PaseX -> PLCyP + PaseX	0.1	1/s
R265	PLCyP_PaseX -> PLCy + PaseX	0.01	1/s
R266	Rl2P -> RlP + RlP	0.1	1/s
R267	RlP + RlP -> Rl2P	0.01	1/(nM*s)
R268	RlP -> EGF + RP	0.1	1/s
R269	EGF + RP -> RlP	0.01	1/(nM*s)
R270	CDC25CP + ERBP_ERBP -> CDC25CP_ERBP_ERBP	0.01	1/(nM*s)
R271	CDC25CP_ERBP_ERBP -> CDC25CP + ERBP_ERBP	0.1	1/s
R272	CDC25CP_ERBP_ERBP -> CDC25CP + ERB_ERB	0.5	1/s
R273	ERBP + PLCy -> ERBP_PL	0.06	1/(nM*s)
R274	ERBP_PL -> ERBP + PLCy	0.2	1/s
R275	ERBP_PL -> ERBP_PLP	1	1/s
R276	ERBP_PLP -> ERBP + PLCyP	0.3	1/s
R277	ERBP + PLCyP -> ERBP_PLP	0.006	1/(nM*s)
R278	ERBP + Grb -> ERBP_G	0.0015	1/(nM*s)
R279	ERBP_G -> ERBP + Grb	0.2	1/s
R280	ERBP_G + SOS -> ERBP_G_S	0.01	1/(nM*s)
R281	ERBP_G_S -> ERBP_G + SOS	0.06	1/s
R282	ERBP_G_S -> ERBP + G_S	0.15	1/s
R283	ERBP + G_S -> ERBP_G_S	0.0028	1/(nM*s)
R284	ERBP + Shc -> ERBP_Sh	0.09	1/(nM*s)
R285	ERBP_Sh -> ERBP + Shc	0.6	1/s
R286	ERBP_Sh -> ERBP_ShP	6	1/s
R287	ERBP_ShP -> ShP + ERBP	0.3	1/s
R288	ShP + ERBP -> ERBP_ShP	0.0009	1/(nM*s)
R289	ERBP_ShP + Grb -> ERBP_ShP_G	0.003	1/(nM*s)
R290	ERBP_ShP_G -> ERBP_ShP + Grb	0.1	1/s
R291	ERBP_ShP_G -> ERBP + ShP_G	0.3	1/s
R292	ERBP + ShP_G -> ERBP_ShP_G	0.0009	1/(nM*s)
R293	ERBP_ShP_G + SOS -> ERBP_ShP_G_S	0.01	1/(nM*s)
R294	ERBP_ShP_G_S -> ERBP_ShP_G + SOS	0.0214	1/s
R295	ERBP_ShP_G_S -> ShP_G_S + ERBP	0.12	1/s
R296	ShP_G_S + ERBP -> ERBP_ShP_G_S	0.00024	1/(nM*s)
R297	ERBP_ShP + G_S -> ERBP_ShP_G_S	0.009	1/(nM*s)
R298	ERBP_ShP_G_S -> ERBP_ShP + G_S	0.0429	1/s
R299	ERBP_ShP_G_S + Ras_GDP -> ERBP_ShP_G_S_Ras_GDP	0.00475	1/(nM*s)
R300	ERBP_ShP_G_S_Ras_GDP -> ERBP_ShP_G_S + Ras_GDP	0.76	1/s
R301	ERBP_ShP_G_S_Ras_GDP -> ERBP_ShP_G_S_Ras + GDP	46.5	1/s
R302	ERBP_ShP_G_S_Ras + GDP -> ERBP_ShP_G_S_Ras_GDP	0.093	1/(nM*s)
R303	ERBP_ShP_G_S_Ras + GTP -> ERBP_ShP_G_S_Ras_GTP	0.003	1/(nM*s)
R304	ERBP_ShP_G_S_Ras_GTP -> ERBP_ShP_G_S_Ras + GTP	2.4	1/s
R305	ERBP_ShP_G_S_Ras_GTP -> ERBP_ShP_G_S + Ras_GTP	806.4	1/s
R306	ERBP_ShP_G_S + Ras_GTP -> ERBP_ShP_G_S_Ras_GTP	1.575	1/(nM*s)
R307	ERBP_ShP_G_S + Ras -> ERBP_ShP_G_S_Ras	0.15625	1/(nM*s)
R308	ERBP_ShP_G_S_Ras -> ERBP_ShP_G_S + Ras	0.001	1/s
R309	ERBP_G_S + Ras_GDP -> ERBP_G_S_Ras_GDP	0.0075	1/(nM*s)
R310	ERBP_G_S_Ras_GDP -> ERBP_G_S + Ras_GDP	1.2	1/s
R311	ERBP_G_S_Ras_GDP -> ERBP_G_S_Ras + GDP	50	1/s
R312	ERBP_G_S_Ras + GDP -> ERBP_G_S_Ras_GDP	0.1	1/(nM*s)
R313	ERBP_G_S_Ras + GTP -> ERBP_G_S_Ras_GTP	0.1	1/(nM*s)
R314	ERBP_G_S_Ras_GTP -> ERBP_G_S_Ras + GTP	80	1/s
R315	ERBP_G_S_Ras_GTP -> ERBP_G_S + Ras_GTP	640	1/s
R316	ERBP_G_S + Ras_GTP -> ERBP_G_S_Ras_GTP	1.25	1/(nM*s)
R317	ERBP_G_S + Ras -> ERBP_G_S_Ras	0.25	1/(nM*s)
R318	ERBP_G_S_Ras -> ERBP_G_S + Ras	0.0016	1/s
R319	GAP + ERBP -> ERBP_GAP	0.083	1/(nM*s)
R320	ERBP_GAP -> GAP + ERBP	0.15	1/s
R321	Ras_GTP + ERBP_GAP -> ERBP_GAP_Ras_GTP	0.01	1/(nM*s)
R322	ERBP_GAP_Ras_GTP -> Ras_GTP + ERBP_GAP	0.03	1/s
R323	ERBP_GAP_Ras_GTP -> ERBP_GAP + Ras_GDP	1.494	1/s
R324	ERBP_ShP_G_S + ERKPP -> ERBP_ShP_G_S_ERKPP	0.01	1/(nM*s)
R325	ERBP_ShP_G_S_ERKPP -> ERBP_ShP_G_S + ERKPP	0.033	1/s
R326	ERBP_ShP_G_S_ERKPP -> ERBP_ShP_G + ERKPP + SOSP	1	1/s
R327	ERBP_G_S + ERKPP -> ERBP_G_S_ERKPP	0.01	1/(nM*s)
R328	ERBP_G_S_ERKPP -> ERBP_G_S + ERKPP	0.033	1/s
R329	ERBP_G_S_ERKPP -> ERBP_G + SOSP + ERKPP	1	1/s
R330	ERBP_G + GAB -> ERBP_G_GAB	0.01	1/(nM*s)
R331	ERBP_G_GAB -> ERBP_G + GAB	1	1/s
R332	ERBP_ShP_G + GAB -> ERBP_ShP_G_GAB	0.01	1/(nM*s)
R333	ERBP_ShP_G_GAB -> ERBP_ShP_G + GAB	1	1/s
R334	ERBP_G_GAB -> ERBP_G_GABP	0.05	1/s
R335	ERBP_ShP_G_GAB -> ERBP_ShP_G_GABP	0.05	1/s
R336	ERBP_G_GABP + PI3K -> ERBP_G_GABP_PK	0.01	1/(nM*s)
R337	ERBP_G_GABP_PK -> ERBP_G_GABP + PI3K	1	1/s
R338	ERBP_G_GABP_PK -> ERBP_G_GABP_PKP	1	1/s
R339	ERBP_ShP_G_GABP + PI3K -> ERBP_ShP_G_GABP_PK	0.01	1/(nM*s)
R340	ERBP_ShP_G_GABP_PK -> ERBP_ShP_G_GABP + PI3K	1	1/s
R341	ERBP_ShP_G_GABP_PK -> ERBP_ShP_G_GABP_PKP	1	1/s
R342	ERBP_ShP_G_GABP + GAP -> ERBP_ShP_G_GABP_GAP	0.083	1/(nM*s)
R343	ERBP_ShP_G_GABP_GAP -> ERBP_ShP_G_GABP + GAP	0.15	1/s
R344	ERBP_G_GABP + GAP -> ERBP_G_GABP_GAP	0.083	1/(nM*s)
R345	ERBP_G_GABP_GAP -> ERBP_G_GABP + GAP	0.15	1/s
R346	ERBP_G_GABP_GAP + Ras_GTP -> ERBP_G_GABP_GAP_Ras_GTP	0.6225	1/(nM*s)
R347	ERBP_G_GABP_GAP_Ras_GTP -> ERBP_G_GABP_GAP + Ras_GTP	0.3	1/s
R348	ERBP_G_GABP_GAP_Ras_GTP -> ERBP_G_GABP_GAP + Ras_GDP	1.494	1/s
R349	ERBP_ShP_G_GABP_GAP + Ras_GTP -> ERBP_ShP_G_GABP_GAP_Ras_GTP	0.6225	1/(nM*s)
R350	ERBP_ShP_G_GABP_GAP_Ras_GTP -> ERBP_ShP_G_GABP_GAP + Ras_GTP	0.3	1/s
R351	ERBP_ShP_G_GABP_GAP_Ras_GTP -> ERBP_ShP_G_GABP_GAP + Ras_GDP	1.494	1/s
R352	ERBP + PI3K -> ERBP_PK	0.01	1/(nM*s)
R353	ERBP_PK -> ERBP + PI3K	1	1/s
R354	ERBP_PK -> ERBP_PKP	1	1/s
R355	ERBP + PKP -> ERBP_PKP	0.01	1/(nM*s)
R356	ERBP_PKP -> ERBP + PKP	0.1	1/s
R357	ERBP_ShP_G_GABP + PhoA -> ERBP_ShP_G_GABP_PhoA	0.001	1/(nM*s)
R358	ERBP_ShP_G_GABP_PhoA -> ERBP_ShP_G_GABP + PhoA	0.1	1/s
R359	ERBP_ShP_G_GABP_PhoA -> ERBP_ShP_G_GAB + PhoA	0.03	1/s
R360	ERBP_G_GABP + PhoA -> ERBP_G_GABP_PhoA	0.001	1/(nM*s)
R361	ERBP_G_GABP_PhoA -> ERBP_G_GABP + PhoA	0.1	1/s
R362	ERBP_G_GABP_PhoA -> ERBP_G_GAB + PhoA	0.03	1/s
R363	ERBP_G_GABP_PKP + PIP2 -> ERBP_G_GABP_PKP_PIP2	6.25	1/(nM*s)
R364	ERBP_G_GABP_PKP_PIP2 -> ERBP_G_GABP_PKP + PIP2	3.5	1/s
R365	ERBP_ShP_G_GABP_PKP + PIP2 -> ERBP_ShP_G_GABP_PKP_PIP2	6.25	1/(nM*s)
R366	ERBP_ShP_G_GABP_PKP_PIP2 -> ERBP_ShP_G_GABP_PKP + PIP2	3.5	1/s
R367	ERBP_G_GABP_PKP_PIP2 -> ERBP_G_GABP_PKP + PIP3	25	1/s
R368	ERBP_ShP_G_GABP_PKP_PIP2 -> ERBP_ShP_G_GABP_PKP + PIP3	25	1/s
R369	ERBP_G_GABP_PKP + PIP3 -> ERBP_G_GABP_PKP_PIP3	25	1/(nM*s)
R370	ERBP_G_GABP_PKP_PIP3 -> ERBP_G_GABP_PKP + PIP3	3	1/s
R371	ERBP_ShP_G_GABP_PKP + PIP3 -> ERBP_ShP_G_GABP_PKP_PIP3	25	1/(nM*s)
R372	ERBP_ShP_G_GABP_PKP_PIP3 -> ERBP_ShP_G_GABP_PKP + PIP3	3	1/s
R373	ERBP_ShP_G + GABP -> ERBP_ShP_G_GABP	0.01	1/(nM*s)
R374	ERBP_ShP_G_GABP -> ERBP_ShP_G + GABP	1	1/s
R375	ERBP_G + GABP -> ERBP_G_GABP	0.01	1/(nM*s)
R376	ERBP_G_GABP -> ERBP_G + GABP	1	1/s
R377	ERBP_G + GAB_PIP3 -> ERBP_G_GAB_PIP3	2.5	1/(nM*s)
R378	ERBP_G_GAB_PIP3 -> ERBP_G + GAB_PIP3	1	1/s
R379	ERBP_ShP_G + GAB_PIP3 -> ERBP_ShP_G_GAB_PIP3	2.5	1/(nM*s)
R380	ERBP_ShP_G_GAB_PIP3 -> ERBP_ShP_G + GAB_PIP3	1	1/s
R381	ERBP_ShP_G_GAB_PIP3 -> ERBP_ShP_G_GABP + PIP3	0.01	1/s
R382	ERBP_G_GABP_PKP + PhoB -> ERBP_G_GABP_PKP_PhoB	0.001	1/(nM*s)
R383	ERBP_G_GABP_PKP_PhoB -> ERBP_G_GABP_PKP + PhoB	0.038	1/s
R384	ERBP_G_GABP_PKP_PhoB -> ERBP_G_GABP_PK + PhoB	0.595	1/s
R385	ERBP_ShP_G_GABP_PKP + PhoB -> ERBP_ShP_G_GABP_PKP_PhoB	0.001	1/(nM*s)
R386	ERBP_ShP_G_GABP_PKP_PhoB -> ERBP_ShP_G_GABP_PKP + PhoB	0.038	1/s
R387	ERBP_ShP_G_GABP_PKP_PhoB -> ERBP_ShP_G_GABP_PK + PhoB	0.595	1/s
R388	ERBP_ShP_G_GAB + PIP3 -> ERBP_ShP_G_GAB_PIP3	2.5	1/(nM*s)
R389	ERBP_ShP_G_GAB_PIP3 -> ERBP_ShP_G_GAB + PIP3	1	1/s
R390	ERBP_PKP + PIP2 -> ERBP_PKP_PIP2	6.25	1/(nM*s)
R391	ERBP_PKP_PIP2 -> ERBP_PKP + PIP2	3.5	1/s
R392	ERBP_PKP_PIP2 -> ERBP_PKP + PIP3	2.5	1/s
R393	ERBP_ShP_G_GABP_PKP -> ERBP_ShP_G_GABP + PKP	5	1/s
R394	ERBP_ShP_G_GABP + PKP -> ERBP_ShP_G_GABP_PKP	0.05	1/(nM*s)
R395	ERBP_G_GABP_PKP -> ERBP_G_GABP + PKP	5	1/s
R396	ERBP_G_GABP + PKP -> ERBP_G_GABP_PKP	0.05	1/(nM*s)
R397	ERBP_G_GAB_PIP3 -> ERBP_G_GABP + PIP3	0.01	1/s
R398	ERBP_G_GAB + PIP3 -> ERBP_G_GAB_PIP3	1	1/(nM*s)
R399	ERBP_G_GAB_PIP3 -> ERBP_G_GAB + PIP3	2.5	1/s
R400	ERB3P + PLCy -> ERB3P_PL	0.06	1/(nM*s)
R401	ERB3P_PL -> ERB3P + PLCy	0.2	1/s
R402	ERB3P_PL -> ERB3P_PLP	1	1/s
R403	ERB3P_PLP -> ERB3P + PLCyP	0.3	1/s
R404	ERB3P + PLCyP -> ERB3P_PLP	0.006	1/(nM*s)
R405	ERB3P + Grb -> ERB3P_G	0.0015	1/(nM*s)
R406	ERB3P_G -> ERB3P + Grb	0.2	1/s
R407	ERB3P_G + SOS -> ERB3P_G_S	0.01	1/(nM*s)
R408	ERB3P_G_S -> ERB3P_G + SOS	0.06	1/s
R409	ERB3P_G_S -> ERB3P + G_S	0.15	1/s
R410	ERB3P + G_S -> ERB3P_G_S	0.0028	1/(nM*s)
R411	ERB3P + Shc -> ERB3P_Sh	0.09	1/(nM*s)
R412	ERB3P_Sh -> ERB3P + Shc	0.6	1/s
R413	ERB3P_Sh -> ERB3P_ShP	6	1/s
R414	ERB3P_ShP -> ShP + ERB3P	0.3	1/s
R415	ShP + ERB3P -> ERB3P_ShP	0.0009	1/(nM*s)
R416	ERB3P_ShP + Grb -> ERB3P_ShP_G	0.003	1/(nM*s)
R417	ERB3P_ShP_G -> ERB3P_ShP + Grb	0.1	1/s
R418	ERB3P_ShP_G -> ERB3P + ShP_G	0.3	1/s
R419	ERB3P + ShP_G -> ERB3P_ShP_G	0.0009	1/(nM*s)
R420	ERB3P_ShP_G + SOS -> ERB3P_ShP_G_S	0.01	1/(nM*s)
R421	ERB3P_ShP_G_S -> ERB3P_ShP_G + SOS	0.0214	1/s
R422	ERB3P_ShP_G_S -> ShP_G_S + ERB3P	0.12	1/s
R423	ShP_G_S + ERB3P -> ERB3P_ShP_G_S	0.00024	1/(nM*s)
R424	ERB3P_ShP + G_S -> ERB3P_ShP_G_S	0.009	1/(nM*s)
R425	ERB3P_ShP_G_S -> ERB3P_ShP + G_S	0.0429	1/s
R426	ERB3P_ShP_G_S + Ras_GDP -> ERB3P_Sh_G_S_Ras_GDP	0.00475	1/(nM*s)
R427	ERB3P_Sh_G_S_Ras_GDP -> ERB3P_ShP_G_S + Ras_GDP	0.76	1/s
R428	ERB3P_Sh_G_S_Ras_GDP -> ERB3P_Sh_G_S_Ras + GDP	46.5	1/s
R429	ERB3P_Sh_G_S_Ras + GDP -> ERB3P_Sh_G_S_Ras_GDP	0.093	1/(nM*s)
R430	ERB3P_Sh_G_S_Ras + GTP -> ERB3P_Sh_G_S_Ras_GTP	0.003	1/(nM*s)
R431	ERB3P_Sh_G_S_Ras_GTP -> ERB3P_Sh_G_S_Ras + GTP	2.4	1/s
R432	ERB3P_Sh_G_S_Ras_GTP -> ERB3P_ShP_G_S + Ras_GTP	806.4	1/s
R433	ERB3P_ShP_G_S + Ras_GTP -> ERB3P_Sh_G_S_Ras_GTP	1.575	1/(nM*s)
R434	ERB3P_ShP_G_S + Ras -> ERB3P_Sh_G_S_Ras	0.15625	1/(nM*s)
R435	ERB3P_Sh_G_S_Ras -> ERB3P_ShP_G_S + Ras	0.001	1/s
R436	ERB3P_G_S + Ras_GDP -> ERB3P_G_S_Ras_GDP	0.0075	1/(nM*s)
R437	ERB3P_G_S_Ras_GDP -> ERB3P_G_S + Ras_GDP	1.2	1/s
R438	ERB3P_G_S_Ras_GDP -> ERB3P_G_S_Ras + GDP	50	1/s
R439	ERB3P_G_S_Ras + GDP -> ERB3P_G_S_Ras_GDP	0.1	1/(nM*s)
R440	ERB3P_G_S_Ras + GTP -> ERB3P_G_S_Ras_GTP	0.1	1/(nM*s)
R441	ERB3P_G_S_Ras_GTP -> ERB3P_G_S_Ras + GTP	80	1/s
R442	ERB3P_G_S_Ras_GTP -> ERB3P_G_S + Ras_GTP	640	1/s
R443	ERB3P_G_S + Ras_GTP -> ERB3P_G_S_Ras_GTP	1.25	1/(nM*s)
R444	ERB3P_G_S + Ras -> ERB3P_G_S_Ras	0.25	1/(nM*s)
R445	ERB3P_G_S_Ras -> ERB3P_G_S + Ras	0.0016	1/s
R446	GAP + ERB3P -> ERB3P_GAP	0.083	1/(nM*s)
R447	ERB3P_GAP -> GAP + ERB3P	0.15	1/s
R448	Ras_GTP + ERB3P_GAP -> ERB3P_GAP_Ras_GTP	0.01	1/(nM*s)
R449	ERB3P_GAP_Ras_GTP -> Ras_GTP + ERB3P_GAP	0.03	1/s
R450	ERB3P_GAP_Ras_GTP -> ERB3P_GAP + Ras_GDP	1.494	1/s
R451	ERB3P_ShP_G_S + ERKPP -> ERB3P_Sh_G_S_ERKPP	0.01	1/(nM*s)
R452	ERB3P_Sh_G_S_ERKPP -> ERB3P_ShP_G_S + ERKPP	0.033	1/s
R453	ERB3P_Sh_G_S_ERKPP -> ERB3P_ShP_G + ERKPP + SOSP	1	1/s
R454	ERB3P_G_S + ERKPP -> ERB3P_G_S_ERKPP	0.01	1/(nM*s)
R455	ERB3P_G_S_ERKPP -> ERB3P_G_S + ERKPP	0.033	1/s
R456	ERB3P_G_S_ERKPP -> ERB3P_G + SOSP + ERKPP	1	1/s
R457	ERB3P_G + GAB -> ERB3P_G_GAB	0.01	1/(nM*s)
R458	ERB3P_G_GAB -> ERB3P_G + GAB	1	1/s
R459	ERB3P_ShP_G + GAB -> ERB3P_ShP_G_GAB	0.01	1/(nM*s)
R460	ERB3P_ShP_G_GAB -> ERB3P_ShP_G + GAB	1	1/s
R461	ERB3P_G_GAB -> ERB3P_G_GABP	0.05	1/s
R462	ERB3P_ShP_G_GAB -> ERB3P_ShP_G_GABP	0.05	1/s
R463	ERB3P_G_GABP + PI3K -> ERB3P_G_GABP_PK	0.01	1/(nM*s)
R464	ERB3P_G_GABP_PK -> ERB3P_G_GABP + PI3K	1	1/s
R465	ERB3P_G_GABP_PK -> ERB3P_G_GABP_PKP	1	1/s
R466	ERB3P_ShP_G_GABP + PI3K -> ERB3P_ShP_G_GABP_PK	0.01	1/(nM*s)
R467	ERB3P_ShP_G_GABP_PK -> ERB3P_ShP_G_GABP + PI3K	1	1/s
R468	ERB3P_ShP_G_GABP_PK -> ERB3P_ShP_G_GABP_PKP	1	1/s
R469	ERB3P_ShP_G_GABP + GAP -> ERB3P_ShP_G_GABP_GAP	0.083	1/(nM*s)
R470	ERB3P_ShP_G_GABP_GAP -> ERB3P_ShP_G_GABP + GAP	0.15	1/s
R471	ERB3P_G_GABP + GAP -> ERB3P_G_GABP_GAP	0.083	1/(nM*s)
R472	ERB3P_G_GABP_GAP -> ERB3P_G_GABP + GAP	0.15	1/s
R473	ERB3P_G_GABP_GAP + Ras_GTP -> ERB3P_G_GABP_GAP_Ras_GTP	0.6225	1/(nM*s)
R474	ERB3P_G_GABP_GAP_Ras_GTP -> ERB3P_G_GABP_GAP + Ras_GTP	0.3	1/s
R475	ERB3P_G_GABP_GAP_Ras_GTP -> ERB3P_G_GABP_GAP + Ras_GDP	1.494	1/s
R476	ERB3P_ShP_G_GABP_GAP + Ras_GTP -> ERB3P_ShP_G_GABP_GAP_Ras_GTP	0.6225	1/(nM*s)
R477	ERB3P_ShP_G_GABP_GAP_Ras_GTP -> ERB3P_ShP_G_GABP_GAP + Ras_GTP	0.3	1/s
R478	ERB3P_ShP_G_GABP_GAP_Ras_GTP -> ERB3P_ShP_G_GABP_GAP + Ras_GDP	1.494	1/s
R479	ERB3P + PI3K -> ERB3P_PK	0.01	1/(nM*s)
R480	ERB3P_PK -> ERB3P + PI3K	1	1/s
R481	ERB3P_PK -> ERB3P_PKP	1	1/s
R482	ERB3P + PKP -> ERB3P_PKP	0.01	1/(nM*s)
R483	ERB3P_PKP -> ERB3P + PKP	0.1	1/s
R484	ERB3P_ShP_G_GABP + PhoA -> ERB3P_ShP_G_GABP_PhoA	0.001	1/(nM*s)
R485	ERB3P_ShP_G_GABP_PhoA -> ERB3P_ShP_G_GABP + PhoA	0.1	1/s
R486	ERB3P_ShP_G_GABP_PhoA -> ERB3P_ShP_G_GAB + PhoA	0.03	1/s
R487	ERB3P_G_GABP + PhoA -> ERB3P_G_GABP_PhoA	0.001	1/(nM*s)
R488	ERB3P_G_GABP_PhoA -> ERB3P_G_GABP + PhoA	0.1	1/s
R489	ERB3P_G_GABP_PhoA -> ERB3P_G_GAB + PhoA	0.03	1/s
R490	ERB3P_G_GABP_PKP + PIP2 -> ERB3P_G_GABP_PKP_PIP2	6.25	1/(nM*s)
R491	ERB3P_G_GABP_PKP_PIP2 -> ERB3P_G_GABP_PKP + PIP2	3.5	1/s
R492	ERB3P_ShP_G_GABP_PKP + PIP2 -> ERB3P_ShP_G_GABP_PKP_PIP2	6.25	1/(nM*s)
R493	ERB3P_ShP_G_GABP_PKP_PIP2 -> ERB3P_ShP_G_GABP_PKP + PIP2	3.5	1/s
R494	ERB3P_G_GABP_PKP_PIP2 -> ERB3P_G_GABP_PKP + PIP3	25	1/s
R495	ERB3P_ShP_G_GABP_PKP_PIP2 -> ERB3P_ShP_G_GABP_PKP + PIP3	25	1/s
R496	ERB3P_ShP_G + GABP -> ERB3P_ShP_G_GABP	0.01	1/(nM*s)
R497	ERB3P_ShP_G_GABP -> ERB3P_ShP_G + GABP	1	1/s
R498	ERB3P_G + GABP -> ERB3P_G_GABP	0.01	1/(nM*s)
R499	ERB3P_G_GABP -> ERB3P_G + GABP	1	1/s
R500	ERB3P_G + GAB_PIP3 -> ERB3P_G_GAB_PIP3	2.5	1/(nM*s)
R501	ERB3P_G_GAB_PIP3 -> ERB3P_G + GAB_PIP3	1	1/s
R502	ERB3P_ShP_G + GAB_PIP3 -> ERB3P_ShP_G_GAB_PIP3	2.5	1/(nM*s)
R503	ERB3P_ShP_G_GAB_PIP3 -> ERB3P_ShP_G + GAB_PIP3	1	1/s
R504	ERB3P_ShP_G_GAB_PIP3 -> ERB3P_ShP_G_GABP + PIP3	0.01	1/s
R505	ERB3P_G_GABP_PKP + PhoB -> ERB3P_G_GABP_PKP_PhoB	0.001	1/(nM*s)
R506	ERB3P_G_GABP_PKP_PhoB -> ERB3P_G_GABP_PKP + PhoB	0.038	1/s
R507	ERB3P_G_GABP_PKP_PhoB -> ERB3P_G_GABP_PK + PhoB	0.595	1/s
R508	ERB3P_ShP_G_GABP_PKP + PhoB -> ERB3P_ShP_G_GABP_PKP_PhoB	0.001	1/(nM*s)
R509	ERB3P_ShP_G_GABP_PKP_PhoB -> ERB3P_ShP_G_GABP_PKP + PhoB	0.038	1/s
R510	ERB3P_ShP_G_GABP_PKP_PhoB -> ERB3P_ShP_G_GABP_PK + PhoB	0.595	1/s
R511	ERB3P_ShP_G_GAB + PIP3 -> ERB3P_ShP_G_GAB_PIP3	2.5	1/(nM*s)
R512	ERB3P_ShP_G_GAB_PIP3 -> ERB3P_ShP_G_GAB + PIP3	1	1/s
R513	ERB3P_PKP + PIP2 -> ERB3P_PKP_PIP2	6.25	1/(nM*s)
R514	ERB3P_PKP_PIP2 -> ERB3P_PKP + PIP2	3.5	1/s
R515	ERB3P_PKP_PIP2 -> ERB3P_PKP + PIP3	2.5	1/s
R516	ERB3P_ShP_G_GABP_PKP -> ERB3P_ShP_G_GABP + PKP	5	1/s
R517	ERB3P_ShP_G_GABP + PKP -> ERB3P_ShP_G_GABP_PKP	0.05	1/(nM*s)
R518	ERB3P_G_GABP_PKP -> ERB3P_G_GABP + PKP	5	1/s
R519	ERB3P_G_GABP + PKP -> ERB3P_G_GABP_PKP	0.05	1/(nM*s)
R520	ERB3P_G_GAB_PIP3 -> ERB3P_G_GABP + PIP3	0.01	1/s
R521	ERB3P_G_GAB + PIP3 -> ERB3P_G_GAB_PIP3	1	1/(nM*s)
R522	ERB3P_G_GAB_PIP3 -> ERB3P_G_GAB + PIP3	2.5	1/s
R523	R + ERB3 -> R_ERB3	0.0001	1/(nM*s)
R524	R_ERB3 -> R + ERB3	0.1	1/s
R525	EGF + R_ERB3 -> Rl_ERB3	0.0001	1/(nM*s)
R526	Rl_ERB3 -> EGF + R_ERB3	0.1	1/s
R527	Rl_ERB3 -> RlP_ERB3P	1	1/s
R528	RlP_ERB3P -> EGF + RP_ERB3P	0.1	1/s
R529	EGF + RP_ERB3P -> RlP_ERB3P	0.01	1/(nM*s)
R530	RP_ERB3P -> RP + ERB3P	0.1	1/s
R531	RP + ERB3P -> RP_ERB3P	0.01	1/(nM*s)
R532	Rl + ERB3 -> Rl_ERB3	0.001	1/(nM*s)
R533	Rl_ERB3 -> Rl + ERB3	0.1	1/s
R534	ERB3P + R -> R_ERB3P	0.001	1/(nM*s)
R535	R_ERB3P -> ERB3P + R	0.1	1/s
R536	RlP_ERB3P -> RlP + ERB3P	0.1	1/s
R537	RlP + ERB3P -> RlP_ERB3P	0.01	1/(nM*s)
R538	RP + ERB3 -> RP_ERB3	0.001	1/(nM*s)
R539	RP_ERB3 -> RP + ERB3	0.1	1/s
R540	RP_ERB3 -> RP_ERB3P	1	1/s
R541	ERB3 + ERB3 -> ERB3_ERB3	0.0001	1/(nM*s)
R542	ERB3_ERB3 -> ERB3 + ERB3	0.1	1/s
R543	ERB3P + ERB -> ERB3P_ERB	0.01	1/(nM*s)
R544	ERB3P_ERB -> ERB3P + ERB	0.1	1/s
R545	ERB3P_ERB3P -> ERB3P + ERB3P	0.1	1/s
R546	ERB3P + ERB3P -> ERB3P_ERB3P	0.01	1/(nM*s)
R547	ERB3 + ERB -> ERB3_ERB	0.001	1/(nM*s)
R548	ERB3_ERB -> ERB3 + ERB	0.1	1/s
R549	EGF + ERB3_ERB -> EGF_ERB3_ERB	0.0001	1/(nM*s)
R550	EGF_ERB3_ERB -> EGF + ERB3_ERB	0.1	1/s
R551	ERB3 + ERBP -> ERB3_ERBP	0.001	1/(nM*s)
R552	ERB3_ERBP -> ERB3 + ERBP	0.1	1/s
R553	ERB3_ERBP -> ERB3P_ERBP	1	1/s
R554	ERB3P_ERBP -> ERB3P + ERBP	0.1	1/s
R555	ERB3P + ERBP -> ERB3P_ERBP	0.001	1/(nM*s)
R556	EGF + ERB3 -> EGF_ERB3	0.0001	1/(nM*s)
R557	EGF_ERB3 -> EGF + ERB3	0.1	1/s
R558	EGF_ERB3 + R -> EGF_ERB3_R	0.0001	1/(nM*s)
R559	EGF_ERB3_R -> EGF_ERB3 + R	0.1	1/s
R560	EGF_ERB3 + RP -> EGF_ERB3_RP	0.0001	1/(nM*s)
R561	EGF_ERB3_RP -> EGF_ERB3 + RP	0.1	1/s
R562	EGF_ERB3_RP -> EGF_ERB3P_RP	1	1/s
R563	EGF_ERB3P_RP -> EGF + RP_ERB3P	0.1	1/s
R564	EGF + RP_ERB3P -> EGF_ERB3P_RP	0.0001	1/(nM*s)
R565	EGF_ERB3P_RP -> EGF_ERB3P + RP	0.1	1/s
R566	EGF_ERB3P + RP -> EGF_ERB3P_RP	0.0001	1/(nM*s)
R567	EGF_ERB3 + ERBP -> EGF_ERB3_ERBP	0.0001	1/(nM*s)
R568	EGF_ERB3_ERBP -> EGF_ERB3 + ERBP	0.1	1/s
R569	EGF_ERB3_ERBP -> EGF_ERB3P_ERBP	1	1/s
R570	EGF_ERB3P_ERBP -> EGF + ERB3P_ERBP	0.1	1/s
R571	EGF + ERB3P_ERBP -> EGF_ERB3P_ERBP	0.0001	1/(nM*s)
R572	EGF_ERB3 + ERB -> EGF_ERB3_ERB	0.0001	1/(nM*s)
R573	EGF_ERB3_ERB -> EGF_ERB3 + ERB	0.1	1/s
R574	EGF_ERB3P_ERBP -> EGF_ERB3P + ERBP	0.1	1/s
R575	EGF_ERB3P + ERBP -> EGF_ERB3P_ERBP	0.0001	1/(nM*s)
R576	EGF_ERB3 + ERB3 -> EGF_ERB3_ERB3	0.0001	1/(nM*s)
R577	EGF_ERB3_ERB3 -> EGF_ERB3 + ERB3	0.1	1/s
R578	EGF + ERB3_ERB3 -> EGF_ERB3_ERB3	0.0001	1/(nM*s)
R579	EGF_ERB3_ERB3 -> EGF + ERB3_ERB3	0.1	1/s
R580	CDC25CP + ERB3P -> CDC25CP_ERB3P	0.01	1/(nM*s)
R581	CDC25CP_ERB3P -> CDC25CP + ERB3P	0.1	1/s
R582	CDC25CP_ERB3P -> CDC25CP + ERB3	0.5	1/s
R583	CDC25CP + ERB3P_ERB3P -> CDC25CP_ERB3P_ERB3P	0.01	1/(nM*s)
R584	CDC25CP_ERB3P_ERB3P -> CDC25CP + ERB3P_ERB3P	0.1	1/s
R585	CDC25CP_ERB3P_ERB3P -> CDC25CP + ERB3_ERB3	0.5	1/s
R586	ERB3P + ERB3 -> ERB3P_ERB3	0.001	1/(nM*s)
R587	ERB3P_ERB3 -> ERB3P + ERB3	0.1	1/s
R588	R_ERB3P + EGF -> Rl_ERB3P	0.01	1/(nM*s)
R589	Rl_ERB3P -> R_ERB3P + EGF	0.1	1/s
R590	Rl_ERB3P -> RlP_ERB3P	1	1/s
R591	RP_ERB3P -> ERB3P + RP	0.1	1/s
R592	ERB3P + RP -> RP_ERB3P	0.01	1/(nM*s)
R593	ERBP_PKP + PhoB -> ERBP_PKP_PhoB	0.001	1/(nM*s)
R594	ERBP_PKP_PhoB -> ERBP_PKP + PhoB	0.038	1/s
R595	ERBP_PKP_PhoB -> ERBP_PK + PhoB	0.595	1/s
R596	ERB3P_PKP + PhoB -> ERB3P_PKP_PhoB	0.001	1/(nM*s)
R597	ERB3P_PKP_PhoB -> ERB3P_PKP + PhoB	0.038	1/s
R598	ERB3P_PKP_PhoB -> ERB3P_PK + PhoB	0.595	1/s
R599	RP_PKP + PhoB -> RP_PKP_PhoB	0.001	1/(nM*s)
R600	RP_PKP_PhoB -> RP_PKP + PhoB	0.038	1/s
R601	RP_PKP_PhoB -> RP_PK + PhoB	0.595	1/s
R602	ERB_ERB -> ERBP_ERBP	1	1/s
R603	BetaCatenin + Cadh -> BetaCatenin_Cadh	0.01	1/(nM*s)
R604	BetaCatenin_Cadh -> BetaCatenin + Cadh	0.01	1/s
R605	BetaCatenin_Cadh + PTP -> BetaCatenin_Cadh_PTP	0.01	1/(nM*s)
R606	BetaCatenin_Cadh_PTP -> BetaCatenin_Cadh + PTP	1	1/s
R607	Cadh + PTP -> Cadh_PTP	0.01	1/(nM*s)
R608	Cadh_PTP -> Cadh + PTP	1	1/s
R609	BetaCatenin_Cadh + RP -> BetaCatenin_Cadh_RP	2.5	1/(nM*s)
R610	BetaCatenin_Cadh_RP -> BetaCatenin_Cadh + RP	1	1/s
R611	BetaCatenin_Cadh_RP -> BetaCateninY654 + Cadh + RP	1	1/s
R612	Cadh_PTP + BetaCateninY654 -> BetaCateninY654_Cadh_PTP	0.01	1/(nM*s)
R613	BetaCateninY654_Cadh_PTP -> Cadh_PTP + BetaCateninY654	0.1	1/s
R614	BetaCateninY654_Cadh_PTP -> BetaCatenin + Cadh_PTP	1	1/s
R615	BetaCatenin_Cadh_PTP -> BetaCatenin + Cadh_PTP	0.1	1/s
R616	BetaCatenin + Cadh_PTP -> BetaCatenin_Cadh_PTP	0.01	1/(nM*s)
R617	BetaCatenin_Cadh + ERBP -> BetaCatenin_Cadh_ERBP	2.5	1/(nM*s)
R618	BetaCatenin_Cadh_ERBP -> BetaCatenin_Cadh + ERBP	1	1/s
R619	BetaCatenin_Cadh_ERBP -> BetaCateninY654 + Cadh + ERBP	1	1/s
R620	TGF + TGF -> DIMTGF	0.01	1/(nM*s)
R621	DIMTGF -> TGF + TGF	0.01	1/s
R622	DIMTGF + DIMTBRII -> DIMTGF_DIMTBRII	0.01	1/(nM*s)
R623	DIMTGF_DIMTBRII -> DIMTGF + DIMTBRII	0.03	1/s
R624	DIMTGF_DIMTBRII + DIMTBRI -> DIMTGF_DIMTBRII_DIMTBRI	0.01	1/(nM*s)
R625	DIMTGF_DIMTBRII_DIMTBRI -> DIMTGF_DIMTBRII + DIMTBRI	0.01	1/s
R626	DIMTGF_DIMTBRII_DIMTBRI -> DIMTGF_DIMTBRII_DIMTBRIP	0.1	1/s
R627	DIMTGF_DIMTBRII_DIMTBRIP + SMADII -> DIMTGF_DIMTBRII_DIMTBRIP_SMADII	0.01	1/(nM*s)
R628	DIMTGF_DIMTBRII_DIMTBRIP_SMADII -> DIMTGF_DIMTBRII_DIMTBRIP + SMADII	10	1/s
R629	TBRI + TBRI -> DIMTBRI	0.01	1/(nM*s)
R630	DIMTBRI -> TBRI + TBRI	0.1	1/s
R631	TBRII + TBRII -> DIMTBRII	0.01	1/(nM*s)
R632	DIMTBRII -> TBRII + TBRII	0.1	1/s
R633	DIMTGF_DIMTBRII_DIMTBRIP_SMADII -> DIMTGF_DIMTBRII_DIMTBRIP + SMADIIP	1	1/s
R634	DIMTGF_DIMTBRII_DIMTBRIP + SMADIII -> DIMTGF_DIMTBRII_DIMTBRIP_SMADIII	0.01	1/(nM*s)
R635	DIMTGF_DIMTBRII_DIMTBRIP_SMADIII -> DIMTGF_DIMTBRII_DIMTBRIP + SMADIII	10	1/s
R636	DIMTGF_DIMTBRII_DIMTBRIP_SMADIII -> DIMTGF_DIMTBRII_DIMTBRIP + SMADIIIP	1	1/s
R637	DIMTGF_DIMTBRII_DIMTBRIP + TAK -> DIMTGF_DIMTBRII_DIMTBRIP_TAK	0.01	1/(nM*s)
R638	DIMTGF_DIMTBRII_DIMTBRIP_TAK -> DIMTGF_DIMTBRII_DIMTBRIP + TAK	0.01	1/s
R639	DIMTGF_DIMTBRII_DIMTBRIP_TAK -> DIMTGF_DIMTBRII_DIMTBRIP + TAKP	10	1/s
R640	NLKP + TCFLEF -> NLKP_TCFLEF	0.01	1/(nM*s)
R641	NLKP_TCFLEF -> NLKP + TCFLEF	1	1/s
R642	NLKP_TCFLEF -> NLKP + TCFLEFP	1	1/s
R643	TCFLEFP + Pase8 -> TCFLEFP_Pase8	0.01	1/(nM*s)
R644	TCFLEFP_Pase8 -> TCFLEFP + Pase8	1	1/s
R645	TCFLEFP_Pase8 -> TCFLEF + Pase8	0.1	1/s
R646	TAKP + Pase9 -> TAKP_Pase9	0.01	1/(nM*s)
R647	TAKP_Pase9 -> TAKP + Pase9	1	1/s
R648	TAKP_Pase9 -> TAK + Pase9	0.1	1/s
R649	NLKP + Pase10 -> NLKP_Pase10	0.01	1/(nM*s)
R650	NLKP_Pase10 -> NLKP + Pase10	1	1/s
R651	NLKP_Pase10 -> NLK + Pase10	0.1	1/s
R652	SMADIIP + SMAD4 -> SMADIIP_SMAD4	0.01	1/(nM*s)
R653	SMADIIP_SMAD4 -> SMADIIP + SMAD4	0.01	1/s
R654	SMADIIIP + SMAD4 -> SMADIIIP_SMAD4	0.01	1/(nM*s)
R655	SMADIIIP_SMAD4 -> SMADIIIP + SMAD4	0.01	1/s
R656	TCFLEF + BetaCatenin -> TCFLEF_BetaCatenin	0.01	1/(nM*s)
R657	TCFLEF_BetaCatenin -> TCFLEF + BetaCatenin	10	1/s
R658	SMADIIIP + PP1A -> SMADIIIP_PP1A	0.01	1/(nM*s)
R659	SMADIIIP_PP1A -> SMADIIIP + PP1A	10	1/s
R660	SMADIIIP_PP1A -> SMADIII + PP1A	0.1	1/s
R661	SMADIIP + PP1A -> SMADIIP_PP1A	0.01	1/(nM*s)
R662	SMADIIP_PP1A -> SMADIIP + PP1A	10	1/s
R663	SMADIIP_PP1A -> SMADII + PP1A	0.1	1/s
R664	TCFLEF + BetaCateninY654 -> TCFLEF_BetaCateninY654	0.01	1/(nM*s)
R665	TCFLEF_BetaCateninY654 -> TCFLEF + BetaCateninY654	10	1/s
R666	TCFLEF_BetaCateninY654 + TFBS -> TCFLEF_BetaCateninY654_TFBS	0.01	1/(nM*s)
R667	TCFLEF_BetaCateninY654_TFBS -> TCFLEF_BetaCateninY654 + TFBS	0.01	1/s
R668	TCFLEF_BetaCatenin + TFBS -> TCFLEF_BetaCatenin_TFBS	0.01	1/(nM*s)
R669	TCFLEF_BetaCatenin_TFBS -> TCFLEF_BetaCatenin + TFBS	0.02	1/s
R670	DIMTGF_DIMTBRII + DIMTBRIP -> DIMTGF_DIMTBRII_DIMTBRIP	0.01	1/(nM*s)
R671	DIMTGF_DIMTBRII_DIMTBRIP -> DIMTGF_DIMTBRII + DIMTBRIP	0.1	1/s
R672	DIMTBRIP + PP1C -> DIMTBRIP_PP1C	0.01	1/(nM*s)
R673	DIMTBRIP_PP1C -> DIMTBRIP + PP1C	1	1/s
R674	DIMTBRIP_PP1C -> DIMTBRI + PP1C	0.5	1/s
R675	SMADIIP_SMAD4 + TFBSI -> SMADIIP_SMAD4_TFBSI	0.01	1/(nM*s)
R676	SMADIIP_SMAD4_TFBSI -> SMADIIP_SMAD4 + TFBSI	0.1	1/s
R677	SMADIIIP_SMAD4 + TFBSI -> SMADIIIP_SMAD4_TFBSI	0.01	1/(nM*s)
R678	SMADIIIP_SMAD4_TFBSI -> SMADIIIP_SMAD4 + TFBSI	0.1	1/s
R679	Ras_GTP + PI3K -> Ras_GTP_PK	0.001	1/(nM*s)
R680	Ras_GTP_PK -> Ras_GTP + PI3K	15	1/s
R681	Ras_GTP_PK -> Ras_GTP_PKP	0.1	1/s
R682	Ras_GTP_PKP -> Ras_GTP + PKP	15	1/s
R683	Ras_GTP + PKP -> Ras_GTP_PKP	0.001	1/(nM*s)
R684	Ras_GTP_PKP + PIP2 -> Ras_GTP_PKP_PIP2	0.625	1/(nM*s)
R685	Ras_GTP_PKP_PIP2 -> Ras_GTP_PKP + PIP2	10	1/s
R686	Ras_GTP_PKP + PhoB -> Ras_GTP_PKP_PhoB	0.01	1/(nM*s)
R687	Ras_GTP_PKP_PhoB -> Ras_GTP_PKP + PhoB	1	1/s
R688	Ras_GTP_PKP_PhoB -> Ras_GTP + PI3K + PhoB	0.5	1/s
R689	Ras_GTP_PKP_PIP2 -> Ras_GTP_PKP + PIP3	2.5	1/s
R690	ERKPP + AP1 -> ERKPP_AP1	0.01	1/(nM*s)
R691	ERKPP_AP1 -> ERKPP + AP1	10	1/s
R692	ERKPP_AP1 -> ERKPP + AP1P	1	1/s
R693	AP1P + Pase12 -> AP1P_Pase12	0.01	1/(nM*s)
R694	AP1P_Pase12 -> AP1P + Pase12	0.1	1/s
R695	AP1P_Pase12 -> AP1 + Pase12	1	1/s
R696	AP1 + TFBSII -> AP1_TFBSII	0.01	1/(nM*s)
R697	AP1_TFBSII -> AP1 + TFBSII	7	1/s
R698	AP1P + TFBSII -> AP1P_TFBSII	0.01	1/(nM*s)
R699	AP1P_TFBSII -> AP1P + TFBSII	0.35	1/s
R700	WNT + FRZ -> WNT_FRZ	0.01	1/(nM*s)
R701	WNT_FRZ -> WNT + FRZ	0.04	1/s
R702	WNT_FRZ + LRP6 -> WNT_FRZ_LRP6	0.01	1/(nM*s)
R703	WNT_FRZ_LRP6 -> WNT_FRZ + LRP6	0.04	1/s
R704	WNT_FRZ_LRP6 + DVL -> WNT_FRZ_LRP6_DVL	0.01	1/(nM*s)
R705	WNT_FRZ_LRP6_DVL -> WNT_FRZ_LRP6 + DVL	0.04	1/s
R706	AXN + GSK -> AXN_GSK	0.01	1/(nM*s)
R707	AXN_GSK -> AXN + GSK	0.1	1/s
R708	AXN_GSK -> AXNP_GSK	1	1/s
R709	AXNP_GSK + APC -> AXNP_GSK_APC	0.01	1/(nM*s)
R710	AXNP_GSK_APC -> AXNP_GSK + APC	0.1	1/s
R711	AXNP_GSK_APC -> AXNP_GSK_APCP	1	1/s
R712	WNT_FRZ_LRP6_DVL + GSK -> WNT_FRZ_LRP6_DVL_GSK	0.01	1/(nM*s)
R713	WNT_FRZ_LRP6_DVL_GSK -> WNT_FRZ_LRP6_DVL + GSK	0.04	1/s
R714	WNT_FRZ_LRP6_DVL_GSK -> WNT_FRZ_LRP6P_DVL_GSK	1	1/s
R715	WNT_FRZ_LRP6P_DVL_GSK + AXN -> WNT_FRZ_LRP6P_DVL_GSK_AXN	0.01	1/(nM*s)
R716	WNT_FRZ_LRP6P_DVL_GSK_AXN -> WNT_FRZ_LRP6P_DVL_GSK + AXN	0.04	1/s
R717	AXNP_GSK_APCP + BetaCatenin -> AXNP_GSK_APCP_BetaCatenin	0.01	1/(nM*s)
R718	AXNP_GSK_APCP_BetaCatenin -> AXNP_GSK_APCP + BetaCatenin	0.1	1/s
R719	AXNP_GSK_APCP_BetaCatenin -> AXNP_GSK_APCP + BetaCateninP	1	1/s
R720	BetaCateninP -> null	1	1/s
R721	BetaCatenin_generator -> BetaCatenin	0.05	1/s
R722	WNT_FRZ_LRP6P_DVL_GSK + PhoE -> WNT_FRZ_LRP6P_DVL_GSK_PhoE	0.01	1/(nM*s)
R723	WNT_FRZ_LRP6P_DVL_GSK_PhoE -> WNT_FRZ_LRP6P_DVL_GSK + PhoE	0.1	1/s
R724	WNT_FRZ_LRP6P_DVL_GSK_PhoE -> WNT_FRZ_LRP6_DVL + GSK + PhoE	0.5	1/s
R725	AXNP_GSK + PhoE -> AXNP_GSK_PhoE	0.01	1/(nM*s)
R726	AXNP_GSK_PhoE -> AXNP_GSK + PhoE	0.1	1/s
R727	AXNP_GSK_PhoE -> AXN + GSK + PhoE	0.5	1/s
R728	BetaCateninP + PhoE -> BetaCateninP_PhoE	0.01	1/(nM*s)
R729	BetaCateninP_PhoE -> BetaCateninP + PhoE	0.1	1/s
R730	BetaCateninP_PhoE -> BetaCatenin + PhoE	1	1/s
R731	AXNP_GSK -> AXNP + GSK	0.1	1/s
R732	AXNP + GSK -> AXNP_GSK	0.01	1/(nM*s)
R733	AXNP + PhoE -> AXNP_PhoE	0.01	1/(nM*s)
R734	AXNP_PhoE -> AXNP + PhoE	0.1	1/s
R735	AXNP_PhoE -> AXN + PhoE	1	1/s
R736	AXNP_GSK_APCP -> AXNP_GSK + APCP	0.1	1/s
R737	AXNP_GSK + APCP -> AXNP_GSK_APCP	0.01	1/(nM*s)
R738	APCP + PhoE -> APCP_PhoE	0.01	1/(nM*s)
R739	APCP_PhoE -> APCP + PhoE	0.1	1/s
R740	APCP_PhoE -> APC + PhoE	1	1/s
R741	PIP2_generator -> PIP2	10	1/s
R742	PIP2 + PLCyP -> PIP2_PLCyP	0.01	1/(nM*s)
R743	PIP2_PLCyP -> PIP2 + PLCyP	10	1/s
R744	PIP2_PLCyP -> IP3 + DAG + PLCyP	0.001	1/s
R745	DAG + PKC -> DAG_PKC	0.01	1/(nM*s)
R746	DAG_PKC -> DAG + PKC	0.1	1/s
R747	IP3 -> null	1e-05	1/s
R748	DAG -> null	1e-05	1/s
R749	DAG_PKC + Raf -> DAG_PKC_Raf	0.01	1/(nM*s)
R750	DAG_PKC_Raf -> DAG_PKC + Raf	0.1	1/s
R751	DAG_PKC_Raf -> DAG + PKC + [Raf*]	10	1/s
R752	WNT_FRZ_LRP6 + TAK -> WNT_FRZ_LRP6_TAK	0.01	1/(nM*s)
R753	WNT_FRZ_LRP6_TAK -> WNT_FRZ_LRP6 + TAK	10	1/s
R754	WNT_FRZ_LRP6_TAK -> WNT_FRZ_LRP6 + TAKP	0.1	1/s
R755	TAKP + TAB -> TAKP_TAB	0.01	1/(nM*s)
R756	TAKP_TAB -> TAKP + TAB	10	1/s
R757	TAKP_TAB + NLK -> TAKP_TAB_NLK	0.01	1/(nM*s)
R758	TAKP_TAB_NLK -> TAKP_TAB + NLK	10	1/s
R759	TAKP_TAB_NLK -> TAKP_TAB + NLKP	1	1/s
R760	GROUCHO + TCFLEF -> GROUCHO_TCFLEF	0.01	1/(nM*s)
R761	GROUCHO_TCFLEF -> GROUCHO + TCFLEF	10	1/s
R762	GROUCHO_TCFLEF + TFBS -> GROUCHO_TCFLEF_TFBS	0.01	1/(nM*s)
R763	GROUCHO_TCFLEF_TFBS -> GROUCHO_TCFLEF + TFBS	1	1/s
R764	APC + BetaCatenin -> APC_BetaCatenin	0.01	1/(nM*s)
R765	APC_BetaCatenin -> APC + BetaCatenin	12	1/s
R766	SMAD4 + TCFLEF -> SMAD4_TCFLEF	0.01	1/(nM*s)
R767	SMAD4_TCFLEF -> SMAD4 + TCFLEF	1	1/s
R768	SMAD4_TCFLEF + TFBS -> SMAD4_TCFLEF_TFBS	0.01	1/(nM*s)
R769	SMAD4_TCFLEF_TFBS -> SMAD4_TCFLEF + TFBS	1	1/s
R770	PIP2 -> null	0.0004	1/s
R771	BetaCatenin -> null	1e-07	1/s
R772	PIP3 -> null	0.0001	1/s
R773	AXNP_GSK + BetaCatenin -> AXNP_GSK_BetaCatenin	0.01	1/(nM*s)
R774	AXNP_GSK_BetaCatenin -> AXNP_GSK + BetaCatenin	10000	1/s
R775	AXNP_GSK_BetaCatenin -> AXNP_GSK + BetaCateninP	1	1/s
R776	G_S + ERKPP -> G_S_ERKPP	0.01	1/(nM*s)
R777	G_S_ERKPP -> G_S + ERKPP	0.033	1/s
R778	G_S_ERKPP -> Grb + SOSP + ERKPP	1	1/s
R779	AKTP + MDM2 -> AKTP_MDM2	0.01	1/(nM*s)
R780	AKTP_MDM2 -> AKTP + MDM2	0.1	1/s
R781	AKTP_MDM2 -> AKTP + MDM2P	0.1	1/s
R782	MDM2P + TP53 -> MDM2P_TP53	0.01	1/(nM*s)
R783	MDM2P_TP53 -> MDM2P + TP53	0.1	1/s
R784	MDM2P_TP53 -> MDM2P + TP53U	1	1/s
R785	TP53U -> null	1	1/s
R786	TP53_generator -> TP53	0.05	1/s
R787	MDM2P + Pho13 -> MDM2P_Pho13	0.01	1/(nM*s)
R788	MDM2P_Pho13 -> MDM2P + Pho13	0.1	1/s
R789	MDM2P_Pho13 -> MDM2 + Pho13	1	1/s
R790	TP53 + TFBSIV -> TP53_TFBSIV	0.01	1/(nM*s)
R791	TP53_TFBSIV -> TP53 + TFBSIV	0.1	1/s
R792	RP_ShP_G_GABP + ERKPP -> RP_ShP_G_GABP_ERKPP	0.01	1/(nM*s)
R793	RP_ShP_G_GABP_ERKPP -> RP_ShP_G_GABP + ERKPP	0.1	1/s
R794	RP_ShP_G_GABP_ERKPP -> RP_ShP_G + GABPP + ERKPP	1	1/s
R795	RP_G_GABP + ERKPP -> RP_G_GABP_ERKPP	0.01	1/(nM*s)
R796	RP_G_GABP_ERKPP -> RP_G_GABP + ERKPP	0.1	1/s
R797	RP_G_GABP_ERKPP -> RP_G + GABPP + ERKPP	1	1/s
R798	ERBP_ShP_G_GABP + ERKPP -> ERBP_ShP_G_GABP_ERKPP	0.01	1/(nM*s)
R799	ERBP_ShP_G_GABP_ERKPP -> ERBP_ShP_G_GABP + ERKPP	0.1	1/s
R800	ERBP_ShP_G_GABP_ERKPP -> ERBP_ShP_G + GABPP + ERKPP	1	1/s
R801	ERBP_G_GABP + ERKPP -> ERBP_G_GABP_ERKPP	0.01	1/(nM*s)
R802	ERBP_G_GABP_ERKPP -> ERBP_G_GABP + ERKPP	0.1	1/s
R803	ERBP_G_GABP_ERKPP -> ERBP_G + GABPP + ERKPP	1	1/s
R804	ERB3P_G_GABP + ERKPP -> ERB3P_G_GABP_ERKPP	0.01	1/(nM*s)
R805	ERB3P_G_GABP_ERKPP -> ERB3P_G_GABP + ERKPP	0.1	1/s
R806	ERB3P_G_GABP_ERKPP -> ERB3P_G + GABPP + ERKPP	1	1/s
R807	ERB3P_ShP_G_GABP + ERKPP -> ERB3P_ShP_G_GABP_ERKPP	0.01	1/(nM*s)
R808	ERB3P_ShP_G_GABP_ERKPP -> ERB3P_ShP_G_GABP + ERKPP	0.1	1/s
R809	ERB3P_ShP_G_GABP_ERKPP -> ERB3P_ShP_G + GABPP + ERKPP	1	1/s
R810	GABP + ERKPP -> GABP_ERKPP	0.01	1/(nM*s)
R811	GABP_ERKPP -> GABP + ERKPP	0.1	1/s
R812	GABPP + PhoA -> GABPP_PhoA	0.01	1/(nM*s)
R813	GABPP_PhoA -> GABPP + PhoA	0.1	1/s
R814	GABPP_PhoA -> GABP + PhoA	1	1/s
R815	GABP_ERKPP -> GABPP + ERKPP	1	1/s
R816	ARF + MDM2 -> ARF_MDM2	0.01	1/(nM*s)
R817	ARF_MDM2 -> ARF + MDM2	0.001	1/s
R818	CYCLIND1 + CDK4 -> CYCLIND1_CDK4	0.01	1/(nM*s)
R819	CYCLIND1_CDK4 -> CYCLIND1 + CDK4	0.1	1/s
R820	CYCLINE + CDK2 -> CYCLINE_CDK2	0.01	1/(nM*s)
R821	CYCLINE_CDK2 -> CYCLINE + CDK2	0.1	1/s
R822	E2F + DP1 -> E2F_DP1	0.01	1/(nM*s)
R823	E2F_DP1 -> E2F + DP1	0.1	1/s
R824	E2F_DP1 + RB -> E2F_DP1_RB	0.01	1/(nM*s)
R825	E2F_DP1_RB -> E2F_DP1 + RB	0.1	1/s
R826	CYCLIND1_CDK4 + RB -> CYCLIND1_CDK4_RB	0.01	1/(nM*s)
R827	CYCLIND1_CDK4_RB -> CYCLIND1_CDK4 + RB	0.1	1/s
R828	CYCLIND1_CDK4_RB -> CYCLIND1_CDK4 + RBP	1	1/s
R829	CYCLINE_CDK2 + RBP -> CYCLINE_CDK2_RBP	0.01	1/(nM*s)
R830	CYCLINE_CDK2_RBP -> CYCLINE_CDK2 + RBP	0.1	1/s
R831	CYCLINE_CDK2_RBP -> CYCLINE_CDK2 + RBPP	1	1/s
R832	RBPP + Pho14 -> RBPP_Pho14	0.01	1/(nM*s)
R833	RBPP_Pho14 -> RBPP + Pho14	0.1	1/s
R834	RBPP_Pho14 -> RBP + Pho14	1	1/s
R835	RBP + Pho14 -> RBP_Pho14	0.01	1/(nM*s)
R836	RBP_Pho14 -> RBP + Pho14	0.1	1/s
R837	RBP_Pho14 -> RB + Pho14	1	1/s
R838	E2F_DP1_RB + TFBSV -> E2F_DP1_RB_TFBSV	0.01	1/(nM*s)
R839	E2F_DP1_RB_TFBSV -> E2F_DP1_RB + TFBSV	0.1	1/s
R840	E2F_DP1 + TFBSV -> E2F_DP1_TFBSV	0.01	1/(nM*s)
R841	E2F_DP1_TFBSV -> E2F_DP1 + TFBSV	0.1	1/s
R842	CYCLIND1_CDK4 + P16 -> CYCLIND1_CDK4_P16	0.01	1/(nM*s)
R843	CYCLIND1_CDK4_P16 -> CYCLIND1_CDK4 + P16	0.1	1/s
R844	CDC25C + ERKPP -> CDC25C_ERKPP	0.01	1/(nM*s)
R845	CDC25C_ERKPP -> CDC25C + ERKPP	0.01	1/s
R846	CDC25C_ERKPP -> CDC25CP + ERKPP	10	1/s
R847	CDC25CP + Pho16 -> CDC25CP_Pho16	0.01	1/(nM*s)
R848	CDC25CP_Pho16 -> CDC25CP + Pho16	10	1/s
R849	CDC25CP_Pho16 -> CDC25C + Pho16	0.1	1/s
R850	BetaCateninY654 -> null	5.79e-06	1/s
