## Supplementary material for "Computational quantification of global effects induced by mutations and drugs in signaling networks of colorectal cancer cells": table_S4.xlsx

### Sheet: Sheet1
GoF BRAF			GoF KRAS			GoF PI3K
Delted reactions	Notation		Delted reactions	Notation		Delted reactions	Notation
[Raf*] + Pase1 -> [Raf*_Pase1]	R68		Ras_GTP -> Ras_GDP	R44		PKP + PhoB -> PKP_PhoB	R178
[Raf*_Pase1] -> Raf + Pase1	R70		Ras_GTP + RP_GAP -> RP_GAP_Ras_GTP	R97		PKP_PhoB -> PI3K + PhoB	R180
			RP_GAP_Ras_GTP -> RP_GAP + Ras_GDP	R99		RP_G_GABP_PKP + PhoB -> RP_G_GABP_PKP_PhoB	R181
			RP_G_GABP_GAP + Ras_GTP -> RP_G_GABP_GAP_Ras_GTP	R125		RP_G_GABP_PKP_PhoB -> RP_G_GABP_PK + PhoB	R183
			RP_G_GABP_GAP_Ras_GTP -> RP_G_GABP_GAP + Ras_GDP	R127		RP_ShP_G_GABP_PKP + PhoB -> RP_ShP_G_GABP_PKP_PhoB	R184
			RP_ShP_G_GABP_GAP + Ras_GTP -> RP_ShP_G_GABP_GAP_Ras_GTP	R128		RP_ShP_G_GABP_PKP_PhoB -> RP_ShP_G_GABP_PK + PhoB	R186
			RP_ShP_G_GABP_GAP_Ras_GTP -> RP_ShP_G_GABP_GAP + Ras_GDP	R130		ERBP_G_GABP_PKP + PhoB -> ERBP_G_GABP_PKP_PhoB	R382
			Ras_GTP + ERBP_GAP -> ERBP_GAP_Ras_GTP	R321		ERBP_G_GABP_PKP_PhoB -> ERBP_G_GABP_PK + PhoB	R384
			ERBP_GAP_Ras_GTP -> ERBP_GAP + Ras_GDP	R323		ERBP_ShP_G_GABP_PKP + PhoB -> ERBP_ShP_G_GABP_PKP_PhoB	R385
			ERBP_G_GABP_GAP + Ras_GTP -> ERBP_G_GABP_GAP_Ras_GTP	R346		ERBP_ShP_G_GABP_PKP_PhoB -> ERBP_ShP_G_GABP_PK + PhoB	R387
			ERBP_G_GABP_GAP_Ras_GTP -> ERBP_G_GABP_GAP + Ras_GDP	R348		ERB3P_G_GABP_PKP + PhoB -> ERB3P_G_GABP_PKP_PhoB	R505
			ERBP_ShP_G_GABP_GAP + Ras_GTP -> ERBP_ShP_G_GABP_GAP_Ras_GTP	R349		ERB3P_G_GABP_PKP_PhoB -> ERB3P_G_GABP_PK + PhoB	R507
			ERBP_ShP_G_GABP_GAP_Ras_GTP -> ERBP_ShP_G_GABP_GAP + Ras_GDP	R351		ERB3P_ShP_G_GABP_PKP + PhoB -> ERB3P_ShP_G_GABP_PKP_PhoB	R508
			Ras_GTP + ERB3P_GAP -> ERB3P_GAP_Ras_GTP	R448		ERB3P_ShP_G_GABP_PKP_PhoB -> ERB3P_ShP_G_GABP_PK + PhoB	R510
			ERB3P_GAP_Ras_GTP -> ERB3P_GAP + Ras_GDP	R450		ERBP_PKP + PhoB -> ERBP_PKP_PhoB	R593
			ERB3P_G_GABP_GAP + Ras_GTP -> ERB3P_G_GABP_GAP_Ras_GTP	R473		ERBP_PKP_PhoB -> ERBP_PK + PhoB	R595
			ERB3P_G_GABP_GAP_Ras_GTP -> ERB3P_G_GABP_GAP + Ras_GDP	R475		ERB3P_PKP + PhoB -> ERB3P_PKP_PhoB	R596
			ERB3P_ShP_G_GABP_GAP + Ras_GTP -> ERB3P_ShP_G_GABP_GAP_Ras_GTP	R476		ERB3P_PKP_PhoB -> ERB3P_PK + PhoB	R598
			ERB3P_ShP_G_GABP_GAP_Ras_GTP -> ERB3P_ShP_G_GABP_GAP + Ras_GDP	R478		RP_PKP + PhoB -> RP_PKP_PhoB	R599
						RP_PKP_PhoB -> RP_PK + PhoB	R601
						Ras_GTP_PKP + PhoB -> Ras_GTP_PKP_PhoB	R686
						Ras_GTP_PKP_PhoB -> Ras_GTP + PI3K + PhoB	R688
