## Supplementary material for "Computational quantification of global effects induced by mutations and drugs in signaling networks of colorectal cancer cells": table_S5.xlsx

### Sheet: Sheet1
Protein	δi GoF KRAS	δi after drug action
ERKPP	5379	-0.04
AP1P	3367.56	-0.04
ERKPP_AP1	3281.68	-0.04
AP1P_Pase12	3281.68	-0.04
AP1P_TFBSII	3130.87	-0.04
ERBP_G_S_ERKPP	1824.03	-0.05
ERKP_MEKPP	1555.93	-0.04
ERKPP_Pase3	1555.93	-0.04
ERBP_G_GABP_ERKPP	1451.13	0.05
ERBP_ShP_G_GABP_ERKPP	1377.97	0.06
ERBP_ShP_G_S_ERKPP	753.3	-0.05
GABP_ERKPP	653.21	0.1
GABPP_PhoA	646.37	0.1
GABPP	645.78	0.1
ERB3P_G_S_ERKPP	468.51	-0.01
ERB3P_G_GABP_ERKPP	372.58	0.09
ERB3P_ShP_G_GABP_ERKPP	353.76	0.11
RP_G_S_ERKPP	259.89	0
RP_G_GABP_ERKPP	206.58	0.09
RP_ShP_G_GABP_ERKPP	196.12	0.11
ERB3P_Sh_G_S_ERKPP	193.05	-0.01
Ras_GTP_PKP_PIP2	170.88	191.07
Ras_GTP_PKP	166.8	192
Ras_GTP_PKP_PhoB	166.23	191.23
Ras_GTP_PK	120.63	131.66
Ras_GTP	118.95	133.52
RP_ShP_G_S_ERKPP	106.83	0
SOSP	100	-0.04
SOSP_Pase5	99.77	-0.04
G_S_ERKPP	99.52	-0.04
MEKPP	76.81	-0.02
Ras	59.3	66.63
Raf_Ras_GTP	44.89	9.43
ERBP_G_S_Ras_GTP	21.17	71.55
ERKP	19.01	-0.02
MEKP_Raf*	18.03	-0.01
MEKPP_Pase2	18.03	-0.01
CDC25CP_ERBP_ERBP	13.48	-0.06
PKP_PIP2	13.08	14.75
PKP	12.75	14.82
PKP_PhoB	12.7	14.76
ERBP_ShP_G_S_Ras_GTP	10.9	92.95
ERB_ERB	8.36	-0.05
SOS	5.32	-0.01
ERK_MEKPP	4.79	-0.02
ERKP_Pase3	4.79	-0.02
ERB3P_G_S_Ras_GTP	4.7	74.61
ERBP_G_S_Ras	3.77	14.63
Raf*	3.52	-0.01
MEKP	3.21	-0.01
CDC25CP	2.85	-0.03
ERBP_ERBP	2.76	-0.03
CDC25C_ERKPP	2.72	-0.03
CDC25CP_Pho16	2.72	-0.03
Raf*_Pase1	2.66	-0.01
CDC25CP_ERBP	2.47	-0.03
RP_G_S_Ras_GTP	2.17	74.92
ERB3P_Sh_G_S_Ras_GTP	2.06	96.91
EGF_ERB3P	1.8	0
EGF_ERB3_ERB	1.45	-0.02
ERB3_ERB	1.45	-0.02
TP53	1.38	-0.08
R_ERB	1.28	-0.02
Rl_ERB	1.28	-0.02
RlP_ERBP	1.27	-0.02
GSK	1.2	-0.09
ERB	1.18	-0.02
WNT_FRZ_LRP6P_DVL_GSK	1.07	-0.09
Raf**	0.97	0.11
ERBP_ERB	0.96	-0.02
WNT_FRZ_LRP6_DVL_GSK	0.88	-0.08
WNT_FRZ_LRP6P_DVL_GSK_PhoE	0.88	-0.08
EGF_ERB3P_ERBP	0.81	0
RP_ShP_G_S_Ras_GTP	0.7	97.31
RlP	0.61	-0.01
Raf**_Pase1	0.6	0.11
Raf*_AKTP	0.6	0.11
TP53_TFBSIV	0.54	-0.05
APCP	0.48	-0.04
AXNP_GSK_APCP	0.34	-0.04
APCP_PhoE	0.34	-0.04
AXNP_GSK_APC	0.34	-0.04
ERBP_ShP_G_GAB	0.34	-0.03
AXNP_GSK	0.34	-0.04
EGF_ERB3_ERB3	0.27	0
ERB3_ERB3	0.27	0
ERB3P_G_S_Ras	0.23	15.29
AXNP_GSK_PhoE	0.22	-0.03
Cadh	0.21	-0.03
AXNP	0.21	-0.03
Cadh_PTP	0.18	-0.02
EGF_ERB3_R	0.18	0
R_ERB3	0.18	0
MDM2	0.18	-0.02
Rl_ERB3	0.17	0
RlP_ERB3P	0.17	0
AXN_GSK	0.16	-0.03
Grb	0.14	0
ERBP_ShP_G	0.14	-0.01
AKT	0.13	-0.02
EGF_ERB3	0.13	0
ERB3	0.13	0
AXNP_PhoE	0.1	-0.02
CDC25CP_RP_RP	0.1	0
R_R	0.1	-0.01
Rl_R	0.09	0
RlP_RP	0.09	0
Shc	0.09	0
PKC	0.09	-0.31
Rl2P	0.09	0
Rl2	0.09	0
GAB	0.09	-0.02
WNT_FRZ_LRP6P_DVL_GSK_AXN	0.09	-0.02
PTP1E	0.08	0
R	0.05	0
Rl	0.04	0
RP_ERBP	0.04	-0.01
GROUCHO_TCFLEF_TFBS	0.04	0
SMAD4_TCFLEF_TFBS	0.04	0
TAKT	0.03	-0.01
MEKP_Pase2	0.03	0
MEK_Raf*	0.03	0
TFBS	0.03	0
ERBP_ShP	0.03	-0.01
PaseX	0.03	0
PIP2	0.02	0
ARF_MDM2	0.02	0
PhoC	0.02	0
PLCy	0.02	0
EGF_ERB3_ERBP	0.02	0
ERB3_ERBP	0.02	0
ERB3P_ERBP	0.02	0
BetaCateninP	0.01	0
PI3K	0.01	-0.01
PTEN	0.01	0
TCFLEF	0.01	0
GROUCHO_TCFLEF	0.01	0
SMAD4_TCFLEF	0.01	0
AXNP_GSK_APCP_BetaCatenin	0.01	0
AXNP_GSK_BetaCatenin	0	0
GAP	0	0
PDK1	0	0
APC	0	0
TAK	0	0
DIMTGF_DIMTBRII_DIMTBRIP_TAK	0	0
PhoA	0	0
Pase9	0	0
Pho13	0	0
Pase8	0	0
TFBSI	0	0
PTP	0	0
NLK	0	0
SMADII	0	0
SMADIIP	0	0
SMADIIP_PP1A	0	0
SMADIII	0	0
SMADIIIP	0	0
DIMTGF_DIMTBRII_DIMTBRIP_SMADII	0	0
SMADIIIP_PP1A	0	0
DIMTGF_DIMTBRII_DIMTBRIP_SMADIII	0	0
Pase10	0	0
TAB	0	0
DIMTGF_DIMTBRII	0	0
DIMTGF	0	0
DIMTBRII	0	0
TBRII	0	0
E2F_DP1_RB_TFBSV	0	0
TFBSV	0	0
E2F_DP1_TFBSV	0	0
RB	0	0
RBP_Pho14	0	0
CYCLIND1_CDK4_RB	0	0
RBP	0	0
CYCLINE_CDK2_RBP	0	0
RBPP_Pho14	0	0
RBPP	0	0
E2F_DP1_RB	0	0
PP1C	0	0
Pho14	0	0
P16	0	0
TGF	0	0
PIP2_generator	0	0
GDP	0	0
GTP	0	0
TP53_generator	0	0
WNT	0	0
EGF	0	0
BetaCatenin_generator	0	0
CDK2	0	0
CYCLINE	0	0
CYCLINE_CDK2	0	0
CDK4	0	0
CYCLIND1	0	0
CYCLIND1_CDK4_P16	0	0
CYCLIND1_CDK4	0	0
DP1	0	0
E2F	0	0
E2F_DP1	0	0
PP1A	0	0
TBRI	0	0
DIMTGF_DIMTBRII_DIMTBRIP	0	0
DIMTBRIP_PP1C	0	0
DIMTBRIP	0	0
DIMTGF_DIMTBRII_DIMTBRI	0	0
DIMTBRI	0	0
GROUCHO	0	0
SMADIIP_SMAD4_TFBSI	0	0
SMADIIIP_SMAD4_TFBSI	0	0
SMADIIP_SMAD4	0	0
SMADIIIP_SMAD4	0	0
SMAD4	0	0
Pase5	0	0
PhoB	0	0
TP53U	-0.01	0
MDM2P_TP53	-0.01	0
ERBP_Sh	-0.02	-0.01
Pase12	-0.03	0
ERBP_G	-0.03	0
ERBP_G_GAB	-0.03	-0.01
Pho16	-0.03	0
FRZ	-0.05	0
WNT_FRZ	-0.05	0
LRP6	-0.05	0
DVL	-0.05	0
R_ERBP	-0.06	0
ERBP_PKP_PIP2	-0.06	-0.01
TCFLEFP_Pase8	-0.07	0.01
NLKP_TCFLEF	-0.07	0.01
TCFLEFP	-0.07	0.01
BetaCatenin_Cadh	-0.07	0.01
TFBSII	-0.07	0
BetaCatenin_Cadh_PTP	-0.07	0.01
BetaCateninP_PhoE	-0.08	0.01
TAKP_Pase9	-0.08	0.01
NLKP_Pase10	-0.08	0.01
TAKP_TAB_NLK	-0.08	0.01
NLKP	-0.08	0.01
TAKP_TAB	-0.08	0.01
TAKP	-0.08	0.01
ERBP_PKP	-0.08	-0.01
ERBP_PKP_PhoB	-0.08	-0.01
ERBP_PL	-0.08	0
ERBP_PLP	-0.08	0
ERBP_PK	-0.09	-0.02
PhoE	-0.09	0.01
ERBP_GAP	-0.1	0
WNT_FRZ_LRP6_TAK	-0.1	0.01
WNT_FRZ_LRP6	-0.1	0.01
ERBP	-0.1	0
CDC25CP_ERB3P	-0.11	0.01
ARF	-0.13	0.02
WNT_FRZ_LRP6_DVL	-0.14	0.01
BetaCatenin_Cadh_ERBP	-0.16	0.01
Pase1	-0.19	0
TCFLEF_BetaCatenin_TFBS	-0.22	0.03
GSKP_PhoC	-0.22	0.02
AKTP_GSK	-0.22	0.02
GSKP	-0.23	0.02
TCFLEF_BetaCatenin	-0.24	0.04
APC_BetaCatenin	-0.25	0.04
BetaCatenin	-0.25	0.04
RP_ERB3P	-0.27	0.02
RP_G_S_Ras	-0.32	15.35
TFBSIV	-0.35	0.03
AP1	-0.39	0
AP1_TFBSII	-0.43	0
AXN	-0.48	0.07
EGF_ERB3P_RP	-0.48	0.03
DAG_PKC	-0.49	1.83
ERB3P_ERB	-0.49	0.02
CDC25CP_RP	-0.5	0.02
ERBP_ShP_G_GAB_PIP3	-0.58	0.11
AKTP_MDM2	-0.58	0.09
MDM2P_Pho13	-0.58	0.09
MDM2P	-0.58	0.09
Raf	-0.62	-0.92
AKTP_TAKT	-0.63	0.11
AKT_PIP3_PDK1	-0.63	0.11
AKT_PIP3	-0.64	0.11
AKTP	-0.65	0.12
GAB_PIP3	-0.65	0.12
ERB3P_ShP_G_GAB	-0.66	0.01
ERBP_G_S	-0.66	-0.01
PIP3_PTEN	-0.67	0.14
PIP3	-0.68	0.14
ERBP_G_GAB_PIP3	-0.68	0.12
ERB3P_ShP_G	-0.71	0.03
Pase3	-0.71	0
ERBP_G_GABP_PKP_PIP2	-0.71	0.1
ERBP_G_S_Ras_GDP	-0.71	-0.06
RP_RP	-0.71	0.03
ERBP_G_GABP_PKP	-0.72	0.1
RP_ERB	-0.72	0.03
ERBP_G_GABP_PKP_PhoB	-0.72	0.1
ERBP_G_GABP_PK	-0.73	0.07
ERBP_ShP_G_GABP_PKP_PIP2	-0.73	0.11
ERBP_G_GABP_GAP	-0.73	0.08
ERBP_G_GABP_PhoA	-0.73	0.08
ERBP_G_GABP	-0.73	0.08
ERBP_ShP_G_GABP_PKP	-0.73	0.12
ERBP_ShP_G_GABP_PKP_PhoB	-0.73	0.11
ERB3P_ShP	-0.74	0.04
ERB3P_ERB3	-0.74	0.04
ERBP_ShP_G_GABP_PK	-0.74	0.09
ShP_G_S	-0.74	0.03
ERBP_ShP_G_GABP_GAP	-0.74	0.1
ERBP_ShP_G_GABP_PhoA	-0.74	0.1
ERBP_ShP_G_GABP	-0.74	0.1
ERB3P_Sh	-0.75	0.03
PTP1E_ShP	-0.75	0.03
ERB3P_G	-0.75	0.04
ERB3P_G_GAB	-0.75	0.03
Pase2	-0.76	0
Rl_ERB3P	-0.76	0.04
R_ERB3P	-0.76	0.04
ERB3P_PKP_PIP2	-0.76	0.03
ERB3P_PKP	-0.76	0.03
ERB3P_PKP_PhoB	-0.76	0.03
ERB3P_PL	-0.76	0.04
ERB3P_PLP	-0.76	0.04
ERB3P_PK	-0.76	0.03
PLCyP_PaseX	-0.77	0.04
IP3	-0.77	0.03
PIP2_PLCyP	-0.77	0.03
DAG	-0.77	0.03
ShP	-0.77	0.04
ERB3P_GAP	-0.77	0.04
ERB3P	-0.77	0.04
PLCyP	-0.77	0.04
MEK	-0.77	0
BetaCateninY654_Cadh_PTP	-0.79	0.05
DAG_PKC_Raf	-0.81	-0.78
RP_ShP_G_GAB	-0.81	0.02
TCFLEF_BetaCateninY654_TFBS	-0.81	0.07
TCFLEF_BetaCateninY654	-0.82	0.07
BetaCateninY654	-0.82	0.07
RP_ShP_G	-0.84	0.04
RP_ShP	-0.85	0.04
EGF_ERB3_RP	-0.85	0.05
RP_ERB3	-0.85	0.05
RP_Sh	-0.86	0.04
ERBP_ShP_G_S	-0.86	-0.01
RP_G	-0.86	0.04
RP_G_GAB	-0.86	0.03
RP_R	-0.87	0.04
RP_PKP_PIP2	-0.87	0.03
RP_PKP	-0.87	0.04
RP_PKP_PhoB	-0.87	0.03
RP_PL	-0.87	0.04
RP_PLP	-0.87	0.04
RP_PK	-0.87	0.03
RP_GAP	-0.87	0.04
RP	-0.87	0.04
GABP_PhoA	-0.88	0.14
GABP	-0.88	0.14
BetaCatenin_Cadh_RP	-0.88	0.05
ERBP_ShP_G_S_Ras	-0.88	-0.05
ERB3P_ShP_G_GAB_PIP3	-0.89	0.16
ShP_G	-0.9	0.03
ERBP_G_GABP_PKP_PIP3	-0.91	0.25
ERB3P_G_S	-0.91	0.03
ERBP_ShP_G_GABP_PKP_PIP3	-0.91	0.27
CDC25CP_ERB3P_ERB3P	-0.92	0.07
ERB3P_G_GAB_PIP3	-0.92	0.17
ERK	-0.93	0
ERB3P_G_GABP_PKP_PIP2	-0.93	0.14
ERB3P_G_S_Ras_GDP	-0.93	-0.02
ERBP_ShP_G_S_Ras_GDP	-0.93	-0.42
ERB3P_G_GABP_PKP	-0.93	0.15
ERB3P_G_GABP_PKP_PhoB	-0.93	0.14
ERB3P_G_GABP_PK	-0.93	0.11
ERB3P_ShP_G_GABP_PKP_PIP2	-0.93	0.16
ERB3P_G_GABP_GAP	-0.93	0.13
ERB3P_G_GABP_PhoA	-0.93	0.13
ERB3P_G_GABP	-0.93	0.13
ERB3P_ShP_G_GABP_PKP	-0.93	0.17
ERB3P_ShP_G_GABP_PKP_PhoB	-0.93	0.16
ERB3P_ShP_G_GABP_PK	-0.93	0.13
ERB3P_ShP_G_GABP_GAP	-0.93	0.15
ERB3P_ShP_G_GABP_PhoA	-0.93	0.15
ERB3P_ShP_G_GABP	-0.93	0.15
RP_ShP_G_GAB_PIP3	-0.94	0.16
RP_G_S	-0.95	0.04
RP_G_GAB_PIP3	-0.95	0.17
RP_G_GABP_PKP_PIP2	-0.96	0.15
RP_G_S_Ras_GDP	-0.96	-0.02
RP_G_GABP_PKP	-0.96	0.15
RP_G_GABP_PKP_PhoB	-0.96	0.15
GABP_PIP3	-0.96	0.3
RP_G_GABP_PK	-0.96	0.12
RP_ShP_G_GABP_PKP_PIP2	-0.96	0.17
RP_G_GABP_GAP	-0.96	0.13
RP_G_GABP_PhoA	-0.96	0.13
RP_G_GABP	-0.96	0.13
RP_ShP_G_GABP_PKP	-0.96	0.17
RP_ShP_G_GABP_PKP_PhoB	-0.96	0.17
RP_ShP_G_GABP_PK	-0.96	0.14
RP_ShP_G_GABP_GAP	-0.96	0.15
RP_ShP_G_GABP_PhoA	-0.96	0.15
RP_ShP_G_GABP	-0.96	0.15
ERB3P_ShP_G_S	-0.96	0.03
ERB3P_Sh_G_S_Ras	-0.97	-0.01
ERB3P_ERB3P	-0.98	0.1
Ras_GDP	-0.98	-0.98
RP_ShP_G_S	-0.98	0.03
ERB3P_Sh_G_S_Ras_GDP	-0.98	-0.4
G_S	-0.98	-0.01
RP_ShP_G_S_Ras	-0.98	-0.01
RP_ShP_G_S_Ras_GDP	-0.99	-0.4
CDC25C	-1	0.01
RP_GAP_Ras_GTP	-1	-1
RP_G_GABP_GAP_Ras_GTP	-1	-1
RP_ShP_G_GABP_GAP_Ras_GTP	-1	-1
ERBP_GAP_Ras_GTP	-1	-1
ERBP_G_GABP_GAP_Ras_GTP	-1	-1
ERBP_ShP_G_GABP_GAP_Ras_GTP	-1	-1
ERB3P_GAP_Ras_GTP	-1	-1
ERB3P_G_GABP_GAP_Ras_GTP	-1	-1
ERB3P_ShP_G_GABP_GAP_Ras_GTP	-1	-1
